# *Arabidopsis arenosa* influences its microbiome as a serpentine soil adaptation strategy

**DOI:** 10.1101/2025.09.24.678321

**Authors:** Anita Bollmann-Giolai, Michael Giolai, Mellieha Allen, Darren Heavens, Veronika Lipánová, Mark Alston, James Brown, Matthew D. Clark, Paulina Flis, Filip Kolář, Levi Yant, Jacob Malone

## Abstract

There is growing evidence that microbes can facilitate plant growth in metal-rich soils. However, our current understanding of how plants recruit their microbiomes under abiotic stress remains incomplete. Serpentine soils are elementally skewed, with high concentrations of magnesium and nickel, often accompanied by other heavy metals, which can limit calcium availability and present unique challenges to plant growth. These soils are also nutrient-poor, prone to erosion, and have low water-holding capacity. To date, the mechanisms by which plants adapt to serpentine soils remain poorly understood and the role of plant-associated microbiomes in this process has not been described. Here, we focus on *Arabidopsis arenosa* populations adapted to serpentine conditions and investigate their bacterial and fungal microbiomes to better understand the role of plant-associated microbes in serpentine adaptation. We show that serpentine soils harbour distinct plant-associated microbiomes across different plant niches and that the plant genetic background plays a key role in shaping microbial community composition. Finally, we identify serpentine-specific bacterial and fungal variants that may contribute to plant adaptation under these challenging soil conditions.
