## Extended data file 1 for "*Arabidopsis arenosa* influences its microbiome as a serpentine soil adaptation strategy"

Season	Element	p.value	pval_label	padj	padj_label
All year	Ca	7.73E-09	****	2.15E-08	****
All year	Mg	6.34E-16	****	3.96E-15	****
All year	Mn	0.001947527	**	0.003043011	**
All year	Ni	2.97E-16	****	2.47E-15	****
All year	Cr	2.39E-06	****	4.59E-06	****
All year	Rb	0.003499192	**	0.00514587	**
All year	Co	4.95E-11	****	2.06E-10	****
All year	Fe	0.728271415	ns	0.728271415	ns
Spring	Ca	0.03421771	*	0.042772137	*
Spring	Mg	2.31E-07	****	4.82E-07	****
Spring	Mn	0.012870138	*	0.016934392	*
Spring	Ni	1.98E-08	****	4.95E-08	****
Spring	Cr	0.133569928	ns	0.159011819	ns
Spring	Rb	0.665452066	ns	0.693179235	ns
Spring	Co	0.000459449	***	0.000765748	***
Spring	Fe	0.224978388	ns	0.25565726	ns
Fall	Ca	2.31E-10	****	7.21E-10	****
Fall	Mg	1.69E-17	****	2.11E-16	****
Fall	Mn	0.011471895	*	0.015933188	*
Fall	Ni	1.69E-17	****	2.11E-16	****
Fall	Cr	6.64E-08	****	1.51E-07	****
Fall	Rb	0.000376278	***	0.000671925	***
Fall	Co	1.71E-10	****	6.12E-10	****
Fall	Fe	0.458091173	ns	0.497925189	ns
Fall	Ca:Mg	9.75E-14	****	4.87E-13	****
