## Extended data file 3 for "*Arabidopsis arenosa* influences its microbiome as a serpentine soil adaptation strategy"

Niche	Phylum	Average_percent	Marker
Bulk soil	Cyanobacteria	22.71	16S
Bulk soil	Proteobacteria	21.16	16S
Bulk soil	Actinobacteriota	20.43	16S
Bulk soil	Verrucomicrobiota	19.6	16S
Bulk soil	Acidobacteriota	16.12	16S
Bulk soil	Gemmatimonadota	8.11	16S
Bulk soil	Bacteroidota	7.19	16S
Bulk soil	WPS-2	6.3	16S
Bulk soil	Chloroflexi	5.02	16S
Bulk soil	Planctomycetota	4.26	16S
Bulk soil	Myxococcota	2.2	16S
Bulk soil	Other	0.52	16S
Leaf	Proteobacteria	78.22	16S
Leaf	Bacteroidota	16.07	16S
Leaf	Actinobacteriota	4.73	16S
Leaf	Acidobacteriota	2.59	16S
Leaf	Cyanobacteria	2.51	16S
Leaf	Other	0.29	16S
Rhizosphere	Cyanobacteria	31.35	16S
Rhizosphere	Acidobacteriota	22.33	16S
Rhizosphere	Proteobacteria	20.8	16S
Rhizosphere	Actinobacteriota	18.84	16S
Rhizosphere	Verrucomicrobiota	13.55	16S
Rhizosphere	Bacteroidota	8.93	16S
Rhizosphere	Chloroflexi	6.47	16S
Rhizosphere	WPS-2	6.27	16S
Rhizosphere	Gemmatimonadota	5.76	16S
Rhizosphere	Planctomycetota	4.56	16S
Rhizosphere	Myxococcota	2.86	16S
Rhizosphere	Patescibacteria	2.23	16S
Rhizosphere	Other	0.53	16S
Root	Actinobacteriota	44.19	16S
Root	Proteobacteria	31.59	16S
Root	Bacteroidota	12.34	16S
Root	Myxococcota	9.27	16S
Root	Acidobacteriota	8.67	16S
Root	Cyanobacteria	5.22	16S
Root	Verrucomicrobiota	4.92	16S
Root	Chloroflexi	4.38	16S
Root	Other	0.39	16S
Bulk soil	Ascomycota	58.74	ITS
Bulk soil	Basidiomycota	39.67	ITS
Bulk soil	Mortierellomycota	4.05	ITS
Bulk soil	Other	0.29	ITS
Leaf	Ascomycota	60.26	ITS
Leaf	Basidiomycota	39.24	ITS
Leaf	Other	0.17	ITS
Rhizosphere	Ascomycota	56.16	ITS
Rhizosphere	Basidiomycota	41.55	ITS
Rhizosphere	Olpidiomycota	4.37	ITS
Rhizosphere	Chytridiomycota	2.44	ITS
Rhizosphere	Other	0.37	ITS
Root	Ascomycota	71.37	ITS
Root	Basidiomycota	27.2	ITS
Root	Mortierellomycota	3.17	ITS
Root	Other	0.24	ITS
