## Extended data file 4 for "*Arabidopsis arenosa* influences its microbiome as a serpentine soil adaptation strategy"

Marker	Condition	Niche	Type	Percentage
16S	Non serpentine	Bulk soil	Conserved	0.82
16S	Non serpentine	Bulk soil	Shared	5.69
16S	Non serpentine	Bulk soil	Unique	93.50
16S	Non serpentine	Leaf	Conserved	7.48
16S	Non serpentine	Leaf	Shared	13.25
16S	Non serpentine	Leaf	Unique	79.27
16S	Non serpentine	Rhizosphere	Conserved	0.31
16S	Non serpentine	Rhizosphere	Shared	4.22
16S	Non serpentine	Rhizosphere	Unique	95.47
16S	Non serpentine	Root	Conserved	3.03
16S	Non serpentine	Root	Shared	12.56
16S	Non serpentine	Root	Unique	84.40
16S	Serpentine	Bulk soil	Conserved	1.77
16S	Serpentine	Bulk soil	Shared	5.36
16S	Serpentine	Bulk soil	Unique	92.87
16S	Serpentine	Leaf	Conserved	9.17
16S	Serpentine	Leaf	Shared	12.65
16S	Serpentine	Leaf	Unique	78.18
16S	Serpentine	Rhizosphere	Conserved	1.10
16S	Serpentine	Rhizosphere	Shared	7.70
16S	Serpentine	Rhizosphere	Unique	91.20
16S	Serpentine	Root	Conserved	1.78
16S	Serpentine	Root	Shared	11.08
16S	Serpentine	Root	Unique	87.14
ITS	Non serpentine	Bulk soil	Conserved	3.16
ITS	Non serpentine	Bulk soil	Shared	8.30
ITS	Non serpentine	Bulk soil	Unique	88.54
ITS	Non serpentine	Leaf	Conserved	8.52
ITS	Non serpentine	Leaf	Shared	9.52
ITS	Non serpentine	Leaf	Unique	81.96
ITS	Non serpentine	Rhizosphere	Conserved	6.90
ITS	Non serpentine	Rhizosphere	Shared	6.10
ITS	Non serpentine	Rhizosphere	Unique	87.00
ITS	Non serpentine	Root	Conserved	6.68
ITS	Non serpentine	Root	Shared	12.34
ITS	Non serpentine	Root	Unique	80.98
ITS	Serpentine	Bulk soil	Conserved	7.49
ITS	Serpentine	Bulk soil	Shared	13.26
ITS	Serpentine	Bulk soil	Unique	79.25
ITS	Serpentine	Leaf	Conserved	9.51
ITS	Serpentine	Leaf	Shared	12.13
ITS	Serpentine	Leaf	Unique	78.36
ITS	Serpentine	Rhizosphere	Conserved	8.13
ITS	Serpentine	Rhizosphere	Shared	10.28
ITS	Serpentine	Rhizosphere	Unique	81.59
ITS	Serpentine	Root	Conserved	8.14
ITS	Serpentine	Root	Shared	10.10
ITS	Serpentine	Root	Unique	81.76
