## Extended data file 5 for "*Arabidopsis arenosa* influences its microbiome as a serpentine soil adaptation strategy"

Marker	Number of all ASVs	Direction	Number of enriched ASVs	Number of enriched ASVs per direction	Percentage of enriched ASVs	Percentage of enriched ASVs per direction	Niche
16S	13895	Non-serpentine enriched	1909	1530	13.74	11.01	Across all niches
16S	13895	Serpentine enriched	1909	395	13.74	2.84	Across all niches
ITS	5618	Non-serpentine enriched	1269	392	22.59	6.98	Across all niches
ITS	5618	Serpentine enriched	1269	900	22.59	16.02	Across all niches
16S	3742	Non-serpentine enriched	1909	1530	51.02	40.89	Bulk soil
16S	4069	Non-serpentine enriched	1909	1530	46.92	37.6	Root
16S	4334	Non-serpentine enriched	1909	1530	44.05	35.3	Leaf
16S	4585	Non-serpentine enriched	1909	1530	41.64	33.37	Rhizosphere
16S	4585	Serpentine enriched	1909	395	41.64	8.62	Rhizosphere
16S	4069	Serpentine enriched	1909	395	46.92	9.71	Root
16S	3742	Serpentine enriched	1909	395	51.02	10.56	Bulk soil
16S	4334	Serpentine enriched	1909	395	44.05	9.11	Leaf
ITS	1822	Non-serpentine enriched	1269	392	69.65	21.51	Rhizosphere
ITS	2530	Non-serpentine enriched	1269	392	50.16	15.49	Leaf
ITS	2225	Non-serpentine enriched	1269	392	57.03	17.62	Bulk soil
ITS	1542	Non-serpentine enriched	1269	392	82.3	25.42	Root
ITS	2225	Serpentine enriched	1269	900	57.03	40.45	Bulk soil
ITS	2530	Serpentine enriched	1269	900	50.16	35.57	Leaf
ITS	1542	Serpentine enriched	1269	900	82.3	58.37	Root
ITS	1822	Serpentine enriched	1269	900	69.65	49.4	Rhizosphere
