## Extended data file 9 for "*Arabidopsis arenosa* influences its microbiome as a serpentine soil adaptation strategy"

Marker	Niche	Plant origin	Kingdom	Phylum	Class	Order	Family	Genus	ASV	Enriched in	log2 fold-change transplant	padj transplant	log2 fold-change field	padj field	Number ASVs per genus
16S	Bulk soil	Serpentine plant	Bacteria	Verrucomicrobiota	Verrucomicrobiae	Chthoniobacterales	Chthoniobacteraceae	Candidatus Udaeobacter	SV132	Serpentine	5.174325063	4.31E-05	2.418196573	0.000305381	12
16S	Bulk soil	Serpentine plant	Bacteria	Verrucomicrobiota	Verrucomicrobiae	Chthoniobacterales	Chthoniobacteraceae	Candidatus Udaeobacter	SV143	Serpentine	4.575104553	0.000289945	2.395915864	0.000309689	12
16S	Bulk soil	Serpentine plant	Bacteria	Verrucomicrobiota	Verrucomicrobiae	Chthoniobacterales	Chthoniobacteraceae	Candidatus Udaeobacter	SV185	Serpentine	3.791663524	0.002637131	1.957040716	0.001592656	12
16S	Bulk soil	Serpentine plant	Bacteria	Verrucomicrobiota	Verrucomicrobiae	Chthoniobacterales	Chthoniobacteraceae	Candidatus Udaeobacter	SV194	Serpentine	2.662772193	0.029130095	2.167207104	0.000598	12
16S	Bulk soil	Serpentine plant	Bacteria	Verrucomicrobiota	Verrucomicrobiae	Chthoniobacterales	Chthoniobacteraceae	Candidatus Udaeobacter	SV259	Serpentine	2.61404845	0.031518014	1.656112459	0.005746711	12
16S	Bulk soil	Serpentine plant	Bacteria	Verrucomicrobiota	Verrucomicrobiae	Chthoniobacterales	Chthoniobacteraceae	Candidatus Udaeobacter	SV87	Serpentine	5.343008642	2.60E-05	2.739207434	0.00012328	12
16S	Rhizosphere	Serpentine plant	Bacteria	Verrucomicrobiota	Verrucomicrobiae	Chthoniobacterales	Chthoniobacteraceae	Candidatus Udaeobacter	SV143	Serpentine	6.298630416	0.000195247	2.599559419	0.000603385	12
16S	Rhizosphere	Serpentine plant	Bacteria	Verrucomicrobiota	Verrucomicrobiae	Chthoniobacterales	Chthoniobacteraceae	Candidatus Udaeobacter	SV194	Serpentine	6.043485438	0.000271579	1.877223516	0.008921362	12
16S	Rhizosphere	Serpentine plant	Bacteria	Verrucomicrobiota	Verrucomicrobiae	Chthoniobacterales	Chthoniobacteraceae	Candidatus Udaeobacter	SV259	Serpentine	5.856047399	0.000347332	2.525203358	0.000846237	12
16S	Rhizosphere	Serpentine plant	Bacteria	Verrucomicrobiota	Verrucomicrobiae	Chthoniobacterales	Chthoniobacteraceae	Candidatus Udaeobacter	SV284	Serpentine	5.808140163	0.000370484	1.88088227	0.008649642	12
16S	Rhizosphere	Serpentine plant	Bacteria	Verrucomicrobiota	Verrucomicrobiae	Chthoniobacterales	Chthoniobacteraceae	Candidatus Udaeobacter	SV335	Serpentine	5.649927836	0.00046565	1.63897532	0.018265718	12
16S	Rhizosphere	Serpentine plant	Bacteria	Verrucomicrobiota	Verrucomicrobiae	Chthoniobacterales	Chthoniobacteraceae	Candidatus Udaeobacter	SV336	Serpentine	6.117706516	0.000247322	1.75756843	0.011005616	12
16S	Rhizosphere	Serpentine plant	Bacteria	Verrucomicrobiota	Verrucomicrobiae	Chthoniobacterales	Chthoniobacteraceae	Candidatus Udaeobacter	SV368	Serpentine	5.5896695	0.000499796	1.633398636	0.018504486	12
16S	Rhizosphere	Serpentine plant	Bacteria	Verrucomicrobiota	Verrucomicrobiae	Chthoniobacterales	Chthoniobacteraceae	Candidatus Udaeobacter	SV375	Serpentine	5.630071643	0.000470236	1.86912073	0.009002515	12
16S	Rhizosphere	Serpentine plant	Bacteria	Verrucomicrobiota	Verrucomicrobiae	Chthoniobacterales	Chthoniobacteraceae	Candidatus Udaeobacter	SV390	Serpentine	5.450954421	0.000629348	2.213906237	0.002765391	12
ITS	Bulk soil	Serpentine plant	k__Fungi	p__Ascomycota	c__Leotiomycetes	c__Leotiomycetes Class	c__Leotiomycetes Class	c__Leotiomycetes Class	SV1037	Serpentine	6.009693381	1.83E-08	2.045007289	0.000291363	7
ITS	Bulk soil	Serpentine plant	k__Fungi	p__Ascomycota	c__Leotiomycetes	c__Leotiomycetes Class	c__Leotiomycetes Class	c__Leotiomycetes Class	SV1191	Serpentine	2.746369539	0.001323852	2.120691932	0.000601746	7
ITS	Bulk soil	Serpentine plant	k__Fungi	p__Ascomycota	c__Leotiomycetes	c__Leotiomycetes Class	c__Leotiomycetes Class	c__Leotiomycetes Class	SV1724	Serpentine	2.774662646	0.001139505	1.929934159	0.000758583	7
ITS	Bulk soil	Serpentine plant	k__Fungi	p__Ascomycota	c__Leotiomycetes	c__Leotiomycetes Class	c__Leotiomycetes Class	c__Leotiomycetes Class	SV1821	Serpentine	1.407540715	0.020391287	1.829821319	0.000653996	7
ITS	Bulk soil	Serpentine plant	k__Fungi	p__Ascomycota	c__Leotiomycetes	c__Leotiomycetes Class	c__Leotiomycetes Class	c__Leotiomycetes Class	SV2424	Serpentine	1.123926343	0.019904721	1.722078125	0.000787554	7
ITS	Bulk soil	Serpentine plant	k__Fungi	p__Ascomycota	c__Leotiomycetes	c__Leotiomycetes Class	c__Leotiomycetes Class	c__Leotiomycetes Class	SV3041	Serpentine	1.118394074	0.049091334	1.030706288	0.016829513	7
ITS	Bulk soil	Serpentine plant	k__Fungi	p__Ascomycota	c__Leotiomycetes	c__Leotiomycetes Class	c__Leotiomycetes Class	c__Leotiomycetes Class	SV313	Serpentine	1.126590751	0.049452489	3.618249902	2.49E-05	7
ITS	Bulk soil	Serpentine plant	k__Fungi	p__Ascomycota	c__Eurotiomycetes	o__Eurotiales	f__Aspergillaceae	g__Penicillium	SV1293	Serpentine	1.204143025	0.019911588	1.619149606	0.000922979	6
ITS	Bulk soil	Serpentine plant	k__Fungi	p__Ascomycota	c__Eurotiomycetes	o__Eurotiales	f__Aspergillaceae	g__Penicillium	SV2698	Serpentine	0.939417063	0.043915504	1.699690204	0.000766945	6
ITS	Bulk soil	Serpentine plant	k__Fungi	p__Ascomycota	c__Eurotiomycetes	o__Eurotiales	f__Aspergillaceae	g__Penicillium	SV328	Serpentine	9.261975333	2.39E-19	3.48508198	2.05E-05	6
ITS	Bulk soil	Serpentine plant	k__Fungi	p__Ascomycota	c__Eurotiomycetes	o__Eurotiales	f__Aspergillaceae	g__Penicillium	SV546	Serpentine	2.780578722	0.048497001	2.886366311	0.000328591	6
ITS	Root	Serpentine plant	k__Fungi	p__Ascomycota	c__Eurotiomycetes	o__Eurotiales	f__Aspergillaceae	g__Penicillium	SV189	Serpentine	2.238229533	0.009585561	2.620177758	0.002542425	6
ITS	Root	Serpentine plant	k__Fungi	p__Ascomycota	c__Eurotiomycetes	o__Eurotiales	f__Aspergillaceae	g__Penicillium	SV249	Serpentine	1.512808304	0.030518461	0.839090088	0.048129056	6
ITS	Bulk soil	Serpentine plant	k__Fungi	p__Basidiomycota	c__Geminibasidiomycetes	o__Geminibasidiales	f__Geminibasidiaceae	g__Geminibasidium	SV289	Serpentine	9.066045387	3.39E-18	4.087900637	3.03E-06	4
ITS	Bulk soil	Serpentine plant	k__Fungi	p__Basidiomycota	c__Geminibasidiomycetes	o__Geminibasidiales	f__Geminibasidiaceae	g__Geminibasidium	SV3013	Serpentine	1.066276566	0.045055769	0.870686923	0.018724158	4
ITS	Bulk soil	Serpentine plant	k__Fungi	p__Basidiomycota	c__Geminibasidiomycetes	o__Geminibasidiales	f__Geminibasidiaceae	g__Geminibasidium	SV660	Serpentine	3.641004204	0.000864182	2.344469988	0.000297492	4
ITS	Bulk soil	Serpentine plant	k__Fungi	p__Basidiomycota	c__Geminibasidiomycetes	o__Geminibasidiales	f__Geminibasidiaceae	g__Geminibasidium	SV849	Serpentine	3.821774181	0.000294256	2.16619053	0.000362863	4
16S	Bulk soil	Non serpentine plant	Bacteria	Verrucomicrobiota	Verrucomicrobiae	Chthoniobacterales	Chthoniobacteraceae	Candidatus Udaeobacter	SV132	Serpentine	2.697047241	0.026243689	2.418196573	0.000305381	3
16S	Bulk soil	Non serpentine plant	Bacteria	Verrucomicrobiota	Verrucomicrobiae	Chthoniobacterales	Chthoniobacteraceae	Candidatus Udaeobacter	SV143	Serpentine	2.689234123	0.026672002	2.395915864	0.000309689	3
16S	Bulk soil	Non serpentine plant	Bacteria	Verrucomicrobiota	Verrucomicrobiae	Chthoniobacterales	Chthoniobacteraceae	Candidatus Udaeobacter	SV87	Serpentine	3.588461107	0.003258893	2.739207434	0.00012328	3
ITS	Bulk soil	Serpentine plant	k__Fungi	p__Ascomycota	c__Eurotiomycetes	o__Chaetothyriales	o__Chaetothyriales Order	o__Chaetothyriales Order	SV1407	Serpentine	1.272578997	0.021132369	1.691150642	0.001189239	3
ITS	Bulk soil	Serpentine plant	k__Fungi	p__Mortierellomycota	c__Mortierellomycetes	o__Mortierellales	f__Mortierellaceae	g__Linnemannia	SV1447	Serpentine	1.022037054	0.045893154	2.011534931	0.000278671	3
ITS	Bulk soil	Serpentine plant	k__Fungi	p__Ascomycota	c__Eurotiomycetes	o__Chaetothyriales	o__Chaetothyriales Order	o__Chaetothyriales Order	SV193	Serpentine	2.640784075	0.010029774	3.570544526	0.003952053	3
ITS	Bulk soil	Serpentine plant	k__Fungi	p__Ascomycota	c__Sordariomycetes	o__Sordariales	f__Chaetomiaceae	g__Humicola	SV1933	Serpentine	2.32474764	0.006941198	2.203771195	0.000207296	3
ITS	Bulk soil	Serpentine plant	k__Fungi	p__Mortierellomycota	c__Mortierellomycetes	o__Mortierellales	f__Mortierellaceae	g__Linnemannia	SV2014	Serpentine	1.998824744	0.002792165	1.425022981	0.005175836	3
ITS	Bulk soil	Serpentine plant	k__Fungi	p__Mortierellomycota	c__Mortierellomycetes	o__Mortierellales	f__Mortierellaceae	g__Linnemannia	SV2031	Serpentine	2.052131919	0.007088515	1.062105281	0.012946773	3
ITS	Bulk soil	Serpentine plant	k__Fungi	p__Basidiomycota	c__Agaricomycetes	o__Russulales	f__Russulaceae	g__Russula	SV331	Serpentine	2.895891335	0.000794636	3.263584012	0.000456569	3
ITS	Bulk soil	Serpentine plant	k__Fungi	p__Basidiomycota	c__Agaricomycetes	o__Russulales	f__Russulaceae	g__Russula	SV334	Serpentine	3.024065719	0.000331293	2.332029956	0.002120953	3
ITS	Bulk soil	Serpentine plant	k__Fungi	p__Ascomycota	c__Eurotiomycetes	o__Chaetothyriales	o__Chaetothyriales Order	o__Chaetothyriales Order	SV6138	Serpentine	1.025101759	0.04106142	1.074748948	0.010974163	3
ITS	Bulk soil	Serpentine plant	k__Fungi	p__Ascomycota	c__Sordariomycetes	o__Sordariales	f__Chaetomiaceae	g__Humicola	SV915	Serpentine	3.434302848	0.000860009	2.553383799	0.000233664	3
ITS	Bulk soil	Serpentine plant	k__Fungi	p__Ascomycota	c__Sordariomycetes	o__Sordariales	f__Chaetomiaceae	g__Humicola	SV945	Serpentine	3.551093683	0.000343225	1.629256808	0.012626006	3
ITS	Root	Serpentine plant	k__Fungi	p__Ascomycota	c__Eurotiomycetes	o__Chaetothyriales	o__Chaetothyriales Order	o__Chaetothyriales Order	SV193	Serpentine	2.692352479	0.002948169	1.745551701	0.01039175	3
ITS	Root	Serpentine plant	k__Fungi	p__Basidiomycota	c__Agaricomycetes	o__Russulales	f__Russulaceae	g__Russula	SV263	Serpentine	2.255762936	0.018786423	2.809330044	0.001752034	3
ITS	Bulk soil	Non serpentine plant	k__Fungi	p__Ascomycota	c__Eurotiomycetes	o__Chaetothyriales	o__Chaetothyriales Order	o__Chaetothyriales Order	SV193	Serpentine	2.703885651	0.003715665	3.570544526	0.003952053	2
ITS	Bulk soil	Non serpentine plant	k__Fungi	p__Ascomycota	c__Leotiomycetes	o__Helotiales	f__Mollisiaceae	g__Phialocephala	SV31	Serpentine	8.375303829	2.13E-10	5.234209583	0.000303251	2
ITS	Bulk soil	Non serpentine plant	k__Fungi	p__Basidiomycota	c__Agaricomycetes	o__Russulales	f__Russulaceae	g__Russula	SV334	Serpentine	4.263021422	1.02E-05	2.332029956	0.002120953	2
ITS	Bulk soil	Non serpentine plant	k__Fungi	p__Mortierellomycota	c__Mortierellomycetes	o__Mortierellales	f__Mortierellaceae	f__Mortierellaceae Family	SV576	Serpentine	2.160369575	0.02184356	2.159905756	0.00017279	2
ITS	Bulk soil	Non serpentine plant	k__Fungi	p__Mortierellomycota	c__Mortierellomycetes	o__Mortierellales	f__Mortierellaceae	f__Mortierellaceae Family	SV689	Serpentine	2.145092001	0.027821314	2.821156159	1.89E-05	2
ITS	Bulk soil	Non serpentine plant	k__Fungi	p__Ascomycota	c__Leotiomycetes	o__Helotiales	f__Mollisiaceae	g__Phialocephala	SV895	Serpentine	2.41319268	0.014546036	2.309180135	0.000293465	2
ITS	Bulk soil	Serpentine plant	k__Fungi	p__Ascomycota	c__Sordariomycetes	c__Sordariomycetes Class	c__Sordariomycetes Class	c__Sordariomycetes Class	SV104	Serpentine	1.269121283	0.026249943	0.978593568	0.018766163	2
ITS	Bulk soil	Serpentine plant	k__Fungi	p__Ascomycota	c__Sordariomycetes	o__Savoryellales	f__Savoryellaceae	f__Savoryellaceae Family	SV1061	Serpentine	1.845140001	0.006408588	1.097945198	0.012589314	2
ITS	Bulk soil	Serpentine plant	k__Fungi	p__Ascomycota	c__Leotiomycetes	o__Helotiales	o__Helotiales Order	o__Helotiales Order	SV1193	Serpentine	3.082491476	0.000262333	2.136921647	0.000381342	2
ITS	Bulk soil	Serpentine plant	k__Fungi	p__Ascomycota	c__Sordariomycetes	o__Savoryellales	f__Savoryellaceae	f__Savoryellaceae Family	SV1250	Serpentine	2.808012637	0.000572541	0.826022421	0.021785868	2
ITS	Bulk soil	Serpentine plant	k__Fungi	p__Ascomycota	c__Sordariomycetes	c__Sordariomycetes Class	c__Sordariomycetes Class	c__Sordariomycetes Class	SV1372	Serpentine	0.979053426	0.0453116	2.598916165	7.50E-05	2
ITS	Bulk soil	Serpentine plant	k__Fungi	p__Ascomycota	c__Sordariomycetes	o__Hypocreales	f__Nectriaceae	g__Fusarium	SV163	Serpentine	4.572568651	6.89E-05	3.202387342	6.06E-05	2
ITS	Bulk soil	Serpentine plant	k__Fungi	p__Ascomycota	c__GS35	o__GS35_ord_Incertae_sedis	f__GS35_fam_Incertae_sedis	g__GS35_gen_Incertae_sedis	SV1759	Serpentine	2.895660133	0.000771421	1.541709374	0.001423165	2
ITS	Bulk soil	Serpentine plant	k__Fungi	p__Ascomycota	c__Saccharomycetes	o__Saccharomycetales	o__Saccharomycetales Order	o__Saccharomycetales Order	SV1969	Serpentine	1.004086139	0.043636988	1.720240275	0.000930558	2
ITS	Bulk soil	Serpentine plant	k__Fungi	p__Basidiomycota	c__Agaricomycetes	o__Agaricales	f__Entolomataceae	g__Clitopilus	SV211	Serpentine	2.91954248	0.006476995	1.866701136	0.04053116	2
ITS	Bulk soil	Serpentine plant	k__Fungi	p__Ascomycota	c__Leotiomycetes	o__Helotiales	o__Helotiales Order	o__Helotiales Order	SV2279	Serpentine	1.550814766	0.02526008	1.308781575	0.00405904	2
ITS	Bulk soil	Serpentine plant	k__Fungi	p__Ascomycota	c__Leotiomycetes	o__Helotiales	f__Mollisiaceae	g__Phialocephala	SV31	Serpentine	8.097004421	4.71E-08	5.234209583	0.000303251	2
ITS	Bulk soil	Serpentine plant	k__Fungi	p__Basidiomycota	c__Tremellomycetes	o__Tremellales	f__Trimorphomycetaceae	g__Saitozyma	SV3150	Serpentine	1.01712336	0.045797816	1.112423478	0.012581616	2
ITS	Bulk soil	Serpentine plant	k__Fungi	p__Ascomycota	c__GS35	o__GS35_ord_Incertae_sedis	f__GS35_fam_Incertae_sedis	g__GS35_gen_Incertae_sedis	SV3264	Serpentine	1.245603495	0.018485441	0.85852264	0.01986388	2
ITS	Bulk soil	Serpentine plant	k__Fungi	p__Ascomycota	c__Leotiomycetes	o__Helotiales	f__Ploettnerulaceae	f__Ploettnerulaceae Family	SV335	Serpentine	3.666444979	0.000360728	3.14409519	8.63E-05	2
ITS	Bulk soil	Serpentine plant	k__Fungi	p__Ascomycota	c__Sordariomycetes	o__Hypocreales	f__Nectriaceae	g__Fusarium	SV394	Serpentine	1.170697004	0.045988554	1.596139051	0.00595913	2
ITS	Bulk soil	Serpentine plant	k__Fungi	p__Basidiomycota	c__Tremellomycetes	o__Tremellales	f__Trimorphomycetaceae	g__Saitozyma	SV463	Serpentine	5.055038074	5.67E-05	2.799183322	0.002120168	2
ITS	Bulk soil	Serpentine plant	k__Fungi	p__Mortierellomycota	c__Mortierellomycetes	o__Mortierellales	f__Mortierellaceae	f__Mortierellaceae Family	SV576	Serpentine	3.841614614	3.90E-05	2.159905756	0.00017279	2
ITS	Bulk soil	Serpentine plant	k__Fungi	p__Mortierellomycota	c__Mortierellomycetes	o__Mortierellales	f__Mortierellaceae	f__Mortierellaceae Family	SV689	Serpentine	3.182906584	0.00117756	2.821156159	1.89E-05	2
ITS	Bulk soil	Serpentine plant	k__Fungi	p__Ascomycota	c__Saccharomycetes	o__Saccharomycetales	o__Saccharomycetales Order	o__Saccharomycetales Order	SV692	Serpentine	6.37687307	2.84E-09	1.973918089	0.00062347	2
ITS	Bulk soil	Serpentine plant	k__Fungi	p__Basidiomycota	c__Agaricomycetes	o__Agaricales	f__Entolomataceae	g__Clitopilus	SV742	Serpentine	3.198233103	0.000500415	1.894415448	0.00073726	2
ITS	Bulk soil	Serpentine plant	k__Fungi	p__Ascomycota	c__Leotiomycetes	o__Helotiales	f__Ploettnerulaceae	f__Ploettnerulaceae Family	SV812	Serpentine	1.329034278	0.029384157	1.9709484	0.000884213	2
ITS	Bulk soil	Serpentine plant	k__Fungi	p__Basidiomycota	c__Tremellomycetes	o__Filobasidiales	f__Piskurozymaceae	g__Solicoccozyma	SV890	Serpentine	2.943557712	0.000656327	1.550941083	0.001541059	2
ITS	Bulk soil	Serpentine plant	k__Fungi	p__Ascomycota	c__Leotiomycetes	o__Helotiales	f__Mollisiaceae	g__Phialocephala	SV895	Serpentine	2.954021066	0.013718344	2.309180135	0.000293465	2
ITS	Rhizosphere	Serpentine plant	k__Fungi	p__Ascomycota	c__Sordariomycetes	o__Hypocreales	f__Nectriaceae	g__Fusarium	SV163	Serpentine	8.286684928	7.15E-14	1.565617822	0.039576883	2
ITS	Rhizosphere	Serpentine plant	k__Fungi	p__Ascomycota	c__Leotiomycetes	o__Helotiales	f__Mollisiaceae	g__Phialocephala	SV31	Serpentine	8.357037332	6.01E-10	2.08516276	0.012611481	2
ITS	Root	Non serpentine plant	k__Fungi	p__Basidiomycota	c__Agaricomycetes	o__Russulales	f__Russulaceae	g__Russula	SV263	Serpentine	3.000874418	0.00127562	2.809330044	0.001752034	2
ITS	Root	Non serpentine plant	k__Fungi	p__Ascomycota	c__Leotiomycetes	o__Helotiales	f__Mollisiaceae	g__Phialocephala	SV31	Serpentine	7.055041999	3.20E-08	2.381881252	0.007185855	2
ITS	Root	Non serpentine plant	k__Fungi	p__Ascomycota	c__Eurotiomycetes	o__Chaetothyriales	o__Chaetothyriales Order	o__Chaetothyriales Order	SV58	Serpentine	3.402472771	0.000843215	1.868575408	0.043036636	2
ITS	Root	Non serpentine plant	k__Fungi	p__Mortierellomycota	c__Mortierellomycetes	o__Mortierellales	f__Mortierellaceae	f__Mortierellaceae Family	SV689	Serpentine	2.68794381	0.004124351	1.255839975	0.016858829	2
ITS	Root	Serpentine plant	k__Fungi	p__Ascomycota	c__Sordariomycetes	o__Hypocreales	f__Nectriaceae	g__Fusarium	SV163	Serpentine	4.311876645	0.000478052	2.089565266	0.010250503	2
ITS	Root	Serpentine plant	k__Fungi	p__Ascomycota	c__Leotiomycetes	o__Helotiales	f__Mollisiaceae	g__Phialocephala	SV31	Serpentine	4.796504094	0.000256545	2.381881252	0.007185855	2
ITS	Root	Serpentine plant	k__Fungi	p__Ascomycota	c__Leotiomycetes	o__Helotiales	f__Ploettnerulaceae	f__Ploettnerulaceae Family	SV335	Serpentine	2.055438541	0.032182771	1.63526839	0.018890109	2
ITS	Root	Serpentine plant	k__Fungi	p__Basidiomycota	c__Tremellomycetes	o__Filobasidiales	f__Piskurozymaceae	g__Solicoccozyma	SV380	Serpentine	2.481689314	0.006317028	3.097138643	9.64E-05	2
ITS	Root	Serpentine plant	k__Fungi	p__Ascomycota	c__Dothideomycetes	o__Muyocopronales	f__Muyocopronaceae	g__Leptodiscella	SV435	Serpentine	2.015806346	0.029336277	2.207576854	0.008545213	2
ITS	Root	Serpentine plant	k__Fungi	p__Ascomycota	c__Dothideomycetes	o__Muyocopronales	f__Muyocopronaceae	g__Leptodiscella	SV500	Serpentine	2.110788754	0.028898646	2.406419257	0.000690598	2
ITS	Root	Serpentine plant	k__Fungi	p__Mortierellomycota	c__Mortierellomycetes	o__Mortierellales	f__Mortierellaceae	f__Mortierellaceae Family	SV689	Serpentine	2.860129631	0.003742352	1.255839975	0.016858829	2
ITS	Leaf	Serpentine plant	k__Fungi	p__Ascomycota	c__Sordariomycetes	o__Hypocreales	f__Stachybotryaceae	g__Albifimbria	SV214	Serpentine	4.794286925	0.000147754	1.97616696	0.012486515	1
ITS	Bulk soil	Non serpentine plant	k__Fungi	p__Ascomycota	c__Leotiomycetes	c__Leotiomycetes Class	c__Leotiomycetes Class	c__Leotiomycetes Class	SV1037	Serpentine	4.94837357	4.83E-07	2.045007289	0.000291363	1
ITS	Bulk soil	Non serpentine plant	k__Fungi	p__Ascomycota	c__Sordariomycetes	o__Savoryellales	f__Savoryellaceae	f__Savoryellaceae Family	SV1061	Serpentine	3.06481335	0.002312273	1.097945198	0.012589314	1
ITS	Bulk soil	Non serpentine plant	k__Fungi	p__Ascomycota	c__Sordariomycetes	o__Hypocreales	f__Nectriaceae	g__Dactylonectria	SV110	Serpentine	1.890248368	0.047016387	3.035554762	0.000178612	1
ITS	Bulk soil	Non serpentine plant	k__Fungi	p__Ascomycota	c__Leotiomycetes	o__Thelebolales	o__Thelebolales Order	o__Thelebolales Order	SV1544	Serpentine	2.660196658	0.014339061	2.116381875	0.000218906	1
ITS	Bulk soil	Non serpentine plant	k__Fungi	p__Mucoromycota	c__Umbelopsidomycetes	o__Umbelopsidales	f__Umbelopsidaceae	g__Umbelopsis	SV1586	Serpentine	2.455161094	0.006251368	1.77263928	0.000634223	1
ITS	Bulk soil	Non serpentine plant	k__Fungi	p__Ascomycota	c__Leotiomycetes	o__Helotiales	f__Pezizellaceae	g__Xenopolyscytalum	SV1881	Serpentine	2.455408964	0.009404769	1.112423478	0.009567848	1
ITS	Bulk soil	Non serpentine plant	k__Fungi	p__Ascomycota	c__Eurotiomycetes	o__Eurotiales	f__Aspergillaceae	g__Phialomyces	SV2050	Serpentine	2.18326483	0.021420995	0.820874519	0.021589715	1
ITS	Bulk soil	Non serpentine plant	k__Fungi	p__Basidiomycota	c__Agaricomycetes	o__Agaricales	f__Entolomataceae	g__Clitopilus	SV211	Serpentine	1.856222184	0.045786391	1.866701136	0.04053116	1
ITS	Bulk soil	Non serpentine plant	k__Fungi	p__Basidiomycota	c__Geminibasidiomycetes	o__Geminibasidiales	f__Geminibasidiaceae	g__Geminibasidium	SV289	Serpentine	6.508368378	9.98E-09	4.087900637	3.03E-06	1
ITS	Bulk soil	Non serpentine plant	k__Fungi	p__Ascomycota	c__Eurotiomycetes	o__Eurotiales	f__Aspergillaceae	g__Penicillium	SV328	Serpentine	6.118051079	1.33E-07	3.48508198	2.05E-05	1
ITS	Bulk soil	Non serpentine plant	k__Fungi	p__Ascomycota	c__Eurotiomycetes	o__Chaetothyriales	f__Herpotrichiellaceae	g__Exophiala	SV42	Serpentine	6.015359129	9.95E-08	2.982809148	0.030948801	1
ITS	Bulk soil	Non serpentine plant	k__Fungi	p__Basidiomycota	c__Tremellomycetes	o__Tremellales	f__Trimorphomycetaceae	g__Saitozyma	SV463	Serpentine	3.850774337	0.000609493	2.799183322	0.002120168	1
ITS	Bulk soil	Non serpentine plant	k__Fungi	p__Ascomycota	c__Saccharomycetes	o__Saccharomycetales	o__Saccharomycetales Order	o__Saccharomycetales Order	SV692	Serpentine	4.465133468	1.62E-05	1.973918089	0.00062347	1
ITS	Bulk soil	Non serpentine plant	k__Fungi	p__Ascomycota	c__Sordariomycetes	o__Hypocreales	f__Hypocreaceae	g__Trichoderma	SV723	Serpentine	2.322177712	0.025010301	1.527347915	0.002218617	1
ITS	Bulk soil	Non serpentine plant	k__Fungi	p__Ascomycota	c__Dothideomycetes	o__Mytilinidiales	f__Mytilinidiaceae	g__Mytilinidion	SV785	Serpentine	3.034029994	0.003744789	2.51808334	0.000416508	1
ITS	Bulk soil	Serpentine plant	k__Fungi	p__Ascomycota	c__Sordariomycetes	o__Xylariales	f__Xylariales_fam_Incertae_sedis	g__Polyscytalum	SV1039	Serpentine	1.012807573	0.043959899	2.158108669	0.008348139	1
ITS	Bulk soil	Serpentine plant	k__Fungi	p__Basidiomycota	c__Agaricomycetes	o__Sebacinales	f__Sebacinales_fam_Incertae_sedis	g__Sebacinales_gen_Incertae_sedis	SV1057	Serpentine	0.957244431	0.043723387	1.004805685	0.015688259	1
ITS	Bulk soil	Serpentine plant	k__Fungi	p__Basidiomycota	c__Agaricomycetes	o__Thelephorales	f__Thelephoraceae	g__Amaurodon	SV1076	Serpentine	3.312161965	0.000847597	1.083682139	0.007972405	1
ITS	Bulk soil	Serpentine plant	k__Fungi	p__Basidiomycota	c__Agaricomycetes	o__Agaricales	o__Agaricales Order	o__Agaricales Order	SV1161	Serpentine	1.190718142	0.028373196	0.922950169	0.019031231	1
ITS	Bulk soil	Serpentine plant	k__Fungi	p__Ascomycota	c__Eurotiomycetes	o__Chaetothyriales	f__Trichomeriaceae	g__Knufia	SV1190	Serpentine	0.961697115	0.043538958	2.15740302	0.000336406	1
ITS	Bulk soil	Serpentine plant	k__Fungi	p__Basidiomycota	c__Microbotryomycetes	c__Microbotryomycetes Class	c__Microbotryomycetes Class	c__Microbotryomycetes Class	SV1241	Serpentine	2.710389351	0.001258287	1.708964908	0.000826621	1
ITS	Bulk soil	Serpentine plant	k__Fungi	p__Ascomycota	c__Sordariomycetes	o__Atractosporales	f__Atractosporales_fam_Incertae_sedis	g__Atractosporales_gen_Incertae_sedis	SV1311	Serpentine	0.931572831	0.044028703	1.206299493	0.009183915	1
ITS	Bulk soil	Serpentine plant	k__Fungi	p__Ascomycota	c__Dothideomycetes	o__Dothideales	f__Dothideaceae	g__Dothidea	SV1380	Serpentine	1.141981487	0.047845809	2.95240908	1.05E-05	1
ITS	Bulk soil	Serpentine plant	k__Fungi	p__Ascomycota	c__Sordariomycetes	o__Xylariales	f__Microdochiaceae	g__Microdochium	SV1446	Serpentine	1.153665599	0.034630123	1.331073666	0.002720886	1
ITS	Bulk soil	Serpentine plant	k__Fungi	p__Basidiomycota	c__Microbotryomycetes	o__Leucosporidiales	f__Leucosporidiales_fam_Incertae_sedis	g__Leucosporidiales_gen_Incertae_sedis	SV1543	Serpentine	1.614847961	0.007317431	1.345596407	0.009014757	1
ITS	Bulk soil	Serpentine plant	k__Fungi	p__Ascomycota	c__Leotiomycetes	o__Thelebolales	o__Thelebolales Order	o__Thelebolales Order	SV1544	Serpentine	5.057991968	2.55E-07	2.116381875	0.000218906	1
ITS	Bulk soil	Serpentine plant	k__Fungi	p__Ascomycota	c__Pezizomycetes	o__Pezizales	f__Ascodesmidaceae	g__Trichobolus	SV1573	Serpentine	3.155172988	0.000331535	2.037530253	0.000547818	1
ITS	Bulk soil	Serpentine plant	k__Fungi	p__Mucoromycota	c__Umbelopsidomycetes	o__Umbelopsidales	f__Umbelopsidaceae	g__Umbelopsis	SV1586	Serpentine	3.7030005	7.74E-05	1.77263928	0.000634223	1
ITS	Bulk soil	Serpentine plant	k__Fungi	p__Ascomycota	c__Leotiomycetes	o__Helotiales	f__Helotiales_fam_Incertae_sedis	g__Humicolopsis	SV1676	Serpentine	5.139385069	3.33E-08	1.037275485	0.013423919	1
ITS	Bulk soil	Serpentine plant	k__Fungi	p__Basidiomycota	c__Microbotryomycetes	o__Leucosporidiales	o__Leucosporidiales Order	o__Leucosporidiales Order	SV1844	Serpentine	2.381057711	0.001535161	1.908198286	0.000349879	1
ITS	Bulk soil	Serpentine plant	k__Fungi	p__Ascomycota	c__Leotiomycetes	o__Helotiales	f__Pezizellaceae	g__Xenopolyscytalum	SV1881	Serpentine	1.414573848	0.023320531	1.112423478	0.009567848	1
ITS	Bulk soil	Serpentine plant	k__Fungi	p__Ascomycota	c__Eurotiomycetes	o__Eurotiales	f__Aspergillaceae	g__Phialomyces	SV2050	Serpentine	0.994362658	0.045437648	0.820874519	0.021589715	1
ITS	Bulk soil	Serpentine plant	k__Fungi	p__Ascomycota	c__Sordariomycetes	o__Hypocreales	f__Stachybotryaceae	g__Albifimbria	SV214	Serpentine	2.633511439	0.01184127	2.033596738	0.00099225	1
ITS	Bulk soil	Serpentine plant	k__Fungi	p__Ascomycota	c__Archaeorhizomycetes	o__Archaeorhizomycetales	f__Archaeorhizomycetaceae	g__Archaeorhizomyces	SV2181	Serpentine	4.291660124	3.41E-06	1.133566819	0.016893583	1
ITS	Bulk soil	Serpentine plant	k__Fungi	p__Ascomycota	c__Dothideomycetes	o__Mytilinidiales	f__Mytilinidiaceae	g__Mytilinidion	SV228	Serpentine	1.322254071	0.025064194	1.813783323	0.001054719	1
ITS	Bulk soil	Serpentine plant	k__Fungi	p__Ascomycota	c__Dothideomycetes	o__Venturiales	f__Sympoventuriaceae	g__Scolecobasidium	SV2408	Serpentine	1.736743348	0.005359279	1.054801025	0.010927636	1
ITS	Bulk soil	Serpentine plant	k__Fungi	p__Ascomycota	c__Dothideomycetes	o__Pleosporales	f__Didymellaceae	g__Didymella	SV255	Serpentine	3.221813615	0.000559419	2.025818484	0.00078423	1
ITS	Bulk soil	Serpentine plant	k__Fungi	p__Ascomycota	c__Sordariomycetes	o__Hypocreales	f__Clavicipitaceae	g__Metapochonia	SV264	Serpentine	2.069708401	0.002069621	1.790604652	0.003705918	1
ITS	Bulk soil	Serpentine plant	k__Fungi	p__Ascomycota	c__Leotiomycetes	o__Helotiales	f__Myxotrichaceae	g__Oidiodendron	SV2897	Serpentine	2.894171586	0.000582778	1.11348563	0.01030663	1
ITS	Bulk soil	Serpentine plant	k__Fungi	p__Ascomycota	c__Eurotiomycetes	o__Onygenales	f__Gymnoascaceae	g__Arachniotus	SV3088	Serpentine	2.590704762	0.000673772	0.878489285	0.018539855	1
ITS	Bulk soil	Serpentine plant	k__Fungi	p__Chytridiomycota	c__Rhizophydiomycetes	o__Rhizophydiales	f__Operculomycetaceae	g__Operculomyces	SV3542	Serpentine	1.222945677	0.030505326	0.923798024	0.018826243	1
ITS	Bulk soil	Serpentine plant	k__Fungi	p__Ascomycota	c__Dothideomycetes	o__Pleosporales	f__Melanommataceae	g__Melanodiplodia	SV377	Serpentine	1.094667082	0.035115891	1.088331617	0.007789673	1
ITS	Bulk soil	Serpentine plant	k__Fungi	p__Ascomycota	c__Dothideomycetes	o__Pleosporales	f__Amorosiaceae	f__Amorosiaceae Family	SV3801	Serpentine	1.442392924	0.026988187	1.451110053	0.001662167	1
ITS	Bulk soil	Serpentine plant	k__Fungi	p__Basidiomycota	c__Agaricomycetes	o__Agaricales	f__Tricholomataceae	g__Tricholoma	SV384	Serpentine	1.183116215	0.020090647	1.755108852	0.010883754	1
ITS	Bulk soil	Serpentine plant	k__Fungi	p__Ascomycota	c__Eurotiomycetes	o__Chaetothyriales	f__Herpotrichiellaceae	g__Exophiala	SV42	Serpentine	4.649332033	0.000374481	2.982809148	0.030948801	1
ITS	Bulk soil	Serpentine plant	k__Fungi	p__Ascomycota	c__Eurotiomycetes	o__Chaetothyriales	f__Cyphellophoraceae	g__Cyphellophora	SV436	Serpentine	1.11067788	0.036344534	2.431690064	0.000650384	1
ITS	Bulk soil	Serpentine plant	k__Fungi	p__Basidiomycota	c__Agaricomycetes	o__Cantharellales	f__Ceratobasidiaceae	g__Ceratobasidiaceae_gen_Incertae_sedis	SV599	Serpentine	1.201891288	0.031152372	2.232889417	0.003228149	1
ITS	Bulk soil	Serpentine plant	k__Fungi	p__Ascomycota	c__Sordariomycetes	o__Ophiostomatales	f__Ophiostomataceae	g__Sporothrix	SV682	Serpentine	0.931572831	0.044028703	1.602357839	0.001836715	1
ITS	Bulk soil	Serpentine plant	k__Fungi	p__Ascomycota	c__Sordariomycetes	o__Hypocreales	f__Hypocreaceae	g__Trichoderma	SV723	Serpentine	2.43842478	0.025657719	1.527347915	0.002218617	1
ITS	Bulk soil	Serpentine plant	k__Fungi	p__Ascomycota	c__Eurotiomycetes	o__Sclerococcales	f__Dactylosporaceae	g__Sclerococcum	SV729	Serpentine	2.149759185	0.006447984	3.353277143	2.58E-05	1
ITS	Bulk soil	Serpentine plant	k__Fungi	p__Ascomycota	c__Sordariomycetes	o__Diaporthales	f__Diaporthaceae	g__Diaporthe	SV736	Serpentine	1.428860704	0.027244326	1.914297322	0.000473779	1
ITS	Bulk soil	Serpentine plant	k__Fungi	p__Ascomycota	c__Dothideomycetes	o__Pleosporales	f__Didymellaceae	f__Didymellaceae Family	SV763	Serpentine	1.861323455	0.003227901	2.353586637	0.000448142	1
ITS	Bulk soil	Serpentine plant	k__Fungi	p__Ascomycota	c__Dothideomycetes	o__Mytilinidiales	o__Mytilinidiales Order	o__Mytilinidiales Order	SV7789	Serpentine	1.212622165	0.032579893	1.159418298	0.012114816	1
ITS	Bulk soil	Serpentine plant	k__Fungi	p__Ascomycota	c__Eurotiomycetes	o__Chaetothyriales	f__Herpotrichiellaceae	g__Cladophialophora	SV850	Serpentine	1.753742662	0.006069497	2.114238007	0.003401608	1
ITS	Bulk soil	Serpentine plant	k__Fungi	p__Ascomycota	c__Dothideomycetes	o__Venturiales	f__Venturiaceae	g__Venturia	SV863	Serpentine	0.968112448	0.045277877	0.948284752	0.018896365	1
ITS	Bulk soil	Serpentine plant	k__Fungi	p__Ascomycota	c__Sordariomycetes	o__Hypocreales	f__Myrotheciomycetaceae	g__Trichothecium	SV904	Serpentine	1.14006031	0.035153186	1.687121549	0.000932721	1
ITS	Root	Non serpentine plant	k__Fungi	p__Ascomycota	c__Sordariomycetes	o__Hypocreales	f__Nectriaceae	g__Dactylonectria	SV110	Serpentine	6.381606156	9.11E-06	4.10617115	1.05E-05	1
ITS	Root	Non serpentine plant	k__Fungi	p__Ascomycota	c__Sordariomycetes	o__Hypocreales	f__Nectriaceae	g__Fusarium	SV163	Serpentine	2.864667143	0.004469632	2.089565266	0.010250503	1
ITS	Root	Non serpentine plant	k__Fungi	p__Basidiomycota	c__Tremellomycetes	o__Filobasidiales	f__Piskurozymaceae	g__Solicoccozyma	SV380	Serpentine	1.865780105	0.040222549	3.097138643	9.64E-05	1
ITS	Root	Non serpentine plant	k__Fungi	p__Basidiomycota	c__Agaricomycetes	o__Thelephorales	f__Thelephoraceae	g__Tomentella	SV411	Serpentine	2.782419262	0.003461839	3.204339038	0.000140377	1
ITS	Root	Non serpentine plant	k__Fungi	p__Ascomycota	c__Sordariomycetes	o__Diaporthales	f__Diaporthaceae	g__Diaporthe	SV736	Serpentine	2.644106526	0.006180233	1.792674661	0.002201813	1
ITS	Root	Non serpentine plant	k__Fungi	p__Ascomycota	c__Dothideomycetes	o__Pleosporales	o__Pleosporales Order	o__Pleosporales Order	SV87	Serpentine	2.829319096	0.005784397	3.135931339	0.010508325	1
ITS	Root	Serpentine plant	k__Fungi	p__Ascomycota	c__Sordariomycetes	o__Hypocreales	f__Nectriaceae	g__Dactylonectria	SV110	Serpentine	4.754969446	0.00048118	4.10617115	1.05E-05	1
ITS	Root	Serpentine plant	k__Fungi	p__Ascomycota	c__Sordariomycetes	o__Sordariales	f__Neoschizotheciaceae	g__Jugulospora	SV144	Serpentine	2.142395702	0.032337166	3.288519244	0.000568435	1
ITS	Root	Serpentine plant	k__Fungi	p__Basidiomycota	c__Agaricomycetes	o__Thelephorales	f__Thelephoraceae	g__Tomentella	SV201	Serpentine	2.465787655	0.015650932	2.687340517	0.006801048	1
ITS	Root	Serpentine plant	k__Fungi	p__Ascomycota	c__Sordariomycetes	o__Hypocreales	f__Nectriaceae	f__Nectriaceae Family	SV2500	Serpentine	1.815841306	0.025475804	1.249089859	0.017277165	1
ITS	Root	Serpentine plant	k__Fungi	p__Basidiomycota	c__Agaricomycetes	o__Atheliales	f__Atheliaceae	g__Amphinema	SV297	Serpentine	2.34538536	0.015776501	2.333674577	0.011434553	1
ITS	Root	Serpentine plant	k__Fungi	p__Basidiomycota	c__Agaricomycetes	o__Sebacinales	f__Serendipitaceae	g__Serendipita	SV344	Serpentine	2.310555522	0.014803013	1.576408055	0.00927411	1
ITS	Root	Serpentine plant	k__Fungi	p__Ascomycota	c__Leotiomycetes	o__Helotiales	f__Hyaloscyphaceae	g__Hyaloscyphaceae_gen_Incertae_sedis	SV40	Serpentine	2.105495405	0.018848858	2.31067284	0.011120482	1
ITS	Root	Serpentine plant	k__Fungi	p__Ascomycota	c__Dothideomycetes	o__Dothideomycetes_ord_Incertae_sedis	f__Dothideomycetes_fam_Incertae_sedis	g__Pseudoarthrographis	SV503	Serpentine	2.850563931	0.000911075	1.710567934	0.010864532	1
ITS	Root	Serpentine plant	k__Fungi	p__Ascomycota	c__Leotiomycetes	o__Helotiales	f__Helotiales_fam_Incertae_sedis	g__Leptodophora	SV713	Serpentine	2.220502637	0.019542233	1.349795546	0.022744319	1
ITS	Root	Serpentine plant	k__Fungi	p__Ascomycota	c__Sordariomycetes	o__Diaporthales	f__Diaporthaceae	g__Diaporthe	SV736	Serpentine	2.08657577	0.019487958	1.792674661	0.002201813	1
ITS	Root	Serpentine plant	k__Fungi	p__Ascomycota	c__Pezizomycetes	o__Pezizales	f__Pyronemataceae	g__Genea	SV750	Serpentine	2.337126176	0.005334957	1.566865001	0.005651067	1
ITS	Root	Serpentine plant	k__Fungi	p__Ascomycota	p__Ascomycota Phylum	p__Ascomycota Phylum	p__Ascomycota Phylum	p__Ascomycota Phylum	SV755	Serpentine	1.523607743	0.048184124	1.800221395	0.006620036	1
ITS	Root	Serpentine plant	k__Fungi	p__Ascomycota	c__Dothideomycetes	o__Pleosporales	o__Pleosporales Order	o__Pleosporales Order	SV87	Serpentine	3.120777295	0.005916857	3.135931339	0.010508325	1
