## Extended data file 10 for "*Arabidopsis arenosa* influences its microbiome as a serpentine soil adaptation strategy"

### Sheet: barcoding
GENE TARGETING				FOR ORDERING (5'-3')
P5	Transposase adapter	Linker	16S V4	16S_V4_515_P5_fwd
TCGTCGGCAGCGTC	AGATGTGTATAAGAGACAG	GT	GTGYCAGCMGCCGCGGTAA	TCGTCGGCAGCGTCAGATGTGTATAAGAGACAGGTGTGYCAGCMGCCGCGGTAA
P7	Transposase adapter	Linker	16S V4	16S_V4_806_P7_rew
GTCTCGTGGGCTCGG	AGATGTGTATAAGAGACAG	CC	GGACTACNVGGGTWTCTAAT	GTCTCGTGGGCTCGGAGATGTGTATAAGAGACAGCCGGACTACNVGGGTWTCTAAT
P5	Transposase adapter	Linker	ITS1	ITS1_P5_fwd
TCGTCGGCAGCGTC	AGATGTGTATAAGAGACAG	GG	CTTGGTCATTTAGAGGAAGTAA	TCGTCGGCAGCGTCAGATGTGTATAAGAGACAGGGCTTGGTCATTTAGAGGAAGTAA
P7	Transposase adapter	Linker	ITS2	ITS2_P7_rev
GTCTCGTGGGCTCGG	AGATGTGTATAAGAGACAG	CG	GCTGCGTTCTTCATCGATGC	GTCTCGTGGGCTCGGAGATGTGTATAAGAGACAGCGGCTGCGTTCTTCATCGATGC
Nextera P5 sequences (Index 2 Read)		FOR DEMULTIPLEXING (5'-3')		FOR ORDERING (5'-3')
BC_name	P5-5'	BARCODE SEQUENCE [i5]	P5-3'	P5-5'_BC_P5-3'	BC_length
P5_index_6nt_2	AATGATACGGCGACCACCGAGATCTACAC	CGATGT	TCGTCGGCAGCGTC	AATGATACGGCGACCACCGAGATCTACACCGATGTTCGTCGGCAGCGTC	6nt
P5_index_6nt_4	AATGATACGGCGACCACCGAGATCTACAC	TGACCA	TCGTCGGCAGCGTC	AATGATACGGCGACCACCGAGATCTACACTGACCATCGTCGGCAGCGTC	6nt
P5_index_6nt_5	AATGATACGGCGACCACCGAGATCTACAC	ACAGTG	TCGTCGGCAGCGTC	AATGATACGGCGACCACCGAGATCTACACACAGTGTCGTCGGCAGCGTC	6nt
P5_index_6nt_6	AATGATACGGCGACCACCGAGATCTACAC	GCCAAT	TCGTCGGCAGCGTC	AATGATACGGCGACCACCGAGATCTACACGCCAATTCGTCGGCAGCGTC	6nt
P5_index_6nt_7	AATGATACGGCGACCACCGAGATCTACAC	CAGATC	TCGTCGGCAGCGTC	AATGATACGGCGACCACCGAGATCTACACCAGATCTCGTCGGCAGCGTC	6nt
P5_index_6nt_12	AATGATACGGCGACCACCGAGATCTACAC	CTTGTA	TCGTCGGCAGCGTC	AATGATACGGCGACCACCGAGATCTACACCTTGTATCGTCGGCAGCGTC	6nt
P5_index_6nt_13	AATGATACGGCGACCACCGAGATCTACAC	AGTCAA	TCGTCGGCAGCGTC	AATGATACGGCGACCACCGAGATCTACACAGTCAATCGTCGGCAGCGTC	6nt
P5_index_6nt_14	AATGATACGGCGACCACCGAGATCTACAC	AGTTCC	TCGTCGGCAGCGTC	AATGATACGGCGACCACCGAGATCTACACAGTTCCTCGTCGGCAGCGTC	6nt
P5_index_6nt_15	AATGATACGGCGACCACCGAGATCTACAC	ATGTCA	TCGTCGGCAGCGTC	AATGATACGGCGACCACCGAGATCTACACATGTCATCGTCGGCAGCGTC	6nt
P5_index_6nt_16	AATGATACGGCGACCACCGAGATCTACAC	CCGTCC	TCGTCGGCAGCGTC	AATGATACGGCGACCACCGAGATCTACACCCGTCCTCGTCGGCAGCGTC	6nt
P5_index_6nt_18	AATGATACGGCGACCACCGAGATCTACAC	GTCCGC	TCGTCGGCAGCGTC	AATGATACGGCGACCACCGAGATCTACACGTCCGCTCGTCGGCAGCGTC	6nt
P5_index_6nt_19	AATGATACGGCGACCACCGAGATCTACAC	GTGAAA	TCGTCGGCAGCGTC	AATGATACGGCGACCACCGAGATCTACACGTGAAATCGTCGGCAGCGTC	6nt
Nextera P7 sequences (Index 1 Read)				FOR ORDERING (5'-3')
BC_name	P7-5'	BARCODE SEQUENCE [i7]	P7-3'	P7-5'_BC_P7-3'	BC_length
P7_index_9nt_PlateA_A1	CAAGCAGAAGACGGCATACGAGAT	CGGTTGGTT	GTCTCGTGGGCTCGG	CAAGCAGAAGACGGCATACGAGATCGGTTGGTTGTCTCGTGGGCTCGG	9nt
P7_index_9nt_PlateA_A2	CAAGCAGAAGACGGCATACGAGAT	CGGAATATT	GTCTCGTGGGCTCGG	CAAGCAGAAGACGGCATACGAGATCGGAATATTGTCTCGTGGGCTCGG	9nt
P7_index_9nt_PlateA_A3	CAAGCAGAAGACGGCATACGAGAT	AAGAGTTCT	GTCTCGTGGGCTCGG	CAAGCAGAAGACGGCATACGAGATAAGAGTTCTGTCTCGTGGGCTCGG	9nt
P7_index_9nt_PlateA_A4	CAAGCAGAAGACGGCATACGAGAT	CGTCCGAAT	GTCTCGTGGGCTCGG	CAAGCAGAAGACGGCATACGAGATCGTCCGAATGTCTCGTGGGCTCGG	9nt
P7_index_9nt_PlateA_A5	CAAGCAGAAGACGGCATACGAGAT	TCTCTGAGG	GTCTCGTGGGCTCGG	CAAGCAGAAGACGGCATACGAGATTCTCTGAGGGTCTCGTGGGCTCGG	9nt
P7_index_9nt_PlateA_A6	CAAGCAGAAGACGGCATACGAGAT	TCGTTAGCG	GTCTCGTGGGCTCGG	CAAGCAGAAGACGGCATACGAGATTCGTTAGCGGTCTCGTGGGCTCGG	9nt
P7_index_9nt_PlateA_A7	CAAGCAGAAGACGGCATACGAGAT	GTAACCTTC	GTCTCGTGGGCTCGG	CAAGCAGAAGACGGCATACGAGATGTAACCTTCGTCTCGTGGGCTCGG	9nt
P7_index_9nt_PlateA_A8	CAAGCAGAAGACGGCATACGAGAT	CTGAACTGC	GTCTCGTGGGCTCGG	CAAGCAGAAGACGGCATACGAGATCTGAACTGCGTCTCGTGGGCTCGG	9nt
P7_index_9nt_PlateA_A9	CAAGCAGAAGACGGCATACGAGAT	GCCATATAC	GTCTCGTGGGCTCGG	CAAGCAGAAGACGGCATACGAGATGCCATATACGTCTCGTGGGCTCGG	9nt
P7_index_9nt_PlateA_A10	CAAGCAGAAGACGGCATACGAGAT	CCTAACCTA	GTCTCGTGGGCTCGG	CAAGCAGAAGACGGCATACGAGATCCTAACCTAGTCTCGTGGGCTCGG	9nt
P7_index_9nt_PlateA_A11	CAAGCAGAAGACGGCATACGAGAT	CGATCGAGA	GTCTCGTGGGCTCGG	CAAGCAGAAGACGGCATACGAGATCGATCGAGAGTCTCGTGGGCTCGG	9nt
P7_index_9nt_PlateA_A12	CAAGCAGAAGACGGCATACGAGAT	TTGACGTAA	GTCTCGTGGGCTCGG	CAAGCAGAAGACGGCATACGAGATTTGACGTAAGTCTCGTGGGCTCGG	9nt
P7_index_9nt_PlateA_B1	CAAGCAGAAGACGGCATACGAGAT	ACTTCGGTT	GTCTCGTGGGCTCGG	CAAGCAGAAGACGGCATACGAGATACTTCGGTTGTCTCGTGGGCTCGG	9nt
P7_index_9nt_PlateA_B2	CAAGCAGAAGACGGCATACGAGAT	ACTCTTGGT	GTCTCGTGGGCTCGG	CAAGCAGAAGACGGCATACGAGATACTCTTGGTGTCTCGTGGGCTCGG	9nt
P7_index_9nt_PlateA_B3	CAAGCAGAAGACGGCATACGAGAT	AGTTCTTCT	GTCTCGTGGGCTCGG	CAAGCAGAAGACGGCATACGAGATAGTTCTTCTGTCTCGTGGGCTCGG	9nt
P7_index_9nt_PlateA_B4	CAAGCAGAAGACGGCATACGAGAT	AGCATTCTG	GTCTCGTGGGCTCGG	CAAGCAGAAGACGGCATACGAGATAGCATTCTGGTCTCGTGGGCTCGG	9nt
P7_index_9nt_PlateA_B5	CAAGCAGAAGACGGCATACGAGAT	TGGTTCAGG	GTCTCGTGGGCTCGG	CAAGCAGAAGACGGCATACGAGATTGGTTCAGGGTCTCGTGGGCTCGG	9nt
P7_index_9nt_PlateA_B6	CAAGCAGAAGACGGCATACGAGAT	GAGCGAGCG	GTCTCGTGGGCTCGG	CAAGCAGAAGACGGCATACGAGATGAGCGAGCGGTCTCGTGGGCTCGG	9nt
P7_index_9nt_PlateA_B7	CAAGCAGAAGACGGCATACGAGAT	GAGGACTTC	GTCTCGTGGGCTCGG	CAAGCAGAAGACGGCATACGAGATGAGGACTTCGTCTCGTGGGCTCGG	9nt
P7_index_9nt_PlateA_B8	CAAGCAGAAGACGGCATACGAGAT	GCCAGCGGC	GTCTCGTGGGCTCGG	CAAGCAGAAGACGGCATACGAGATGCCAGCGGCGTCTCGTGGGCTCGG	9nt
P7_index_9nt_PlateA_B9	CAAGCAGAAGACGGCATACGAGAT	AGATAATAC	GTCTCGTGGGCTCGG	CAAGCAGAAGACGGCATACGAGATAGATAATACGTCTCGTGGGCTCGG	9nt
P7_index_9nt_PlateA_B10	CAAGCAGAAGACGGCATACGAGAT	GGCTTGATA	GTCTCGTGGGCTCGG	CAAGCAGAAGACGGCATACGAGATGGCTTGATAGTCTCGTGGGCTCGG	9nt
P7_index_9nt_PlateA_B11	CAAGCAGAAGACGGCATACGAGAT	GAGTCAAGA	GTCTCGTGGGCTCGG	CAAGCAGAAGACGGCATACGAGATGAGTCAAGAGTCTCGTGGGCTCGG	9nt
P7_index_9nt_PlateA_B12	CAAGCAGAAGACGGCATACGAGAT	GGTTAGTAA	GTCTCGTGGGCTCGG	CAAGCAGAAGACGGCATACGAGATGGTTAGTAAGTCTCGTGGGCTCGG	9nt
P7_index_9nt_PlateA_C1	CAAGCAGAAGACGGCATACGAGAT	AGAGAGGTT	GTCTCGTGGGCTCGG	CAAGCAGAAGACGGCATACGAGATAGAGAGGTTGTCTCGTGGGCTCGG	9nt
P7_index_9nt_PlateA_C2	CAAGCAGAAGACGGCATACGAGAT	CGCTCCGGT	GTCTCGTGGGCTCGG	CAAGCAGAAGACGGCATACGAGATCGCTCCGGTGTCTCGTGGGCTCGG	9nt
P7_index_9nt_PlateA_C3	CAAGCAGAAGACGGCATACGAGAT	GCATATTCT	GTCTCGTGGGCTCGG	CAAGCAGAAGACGGCATACGAGATGCATATTCTGTCTCGTGGGCTCGG	9nt
P7_index_9nt_PlateA_C4	CAAGCAGAAGACGGCATACGAGAT	CTACCTCTG	GTCTCGTGGGCTCGG	CAAGCAGAAGACGGCATACGAGATCTACCTCTGGTCTCGTGGGCTCGG	9nt
P7_index_9nt_PlateA_C5	CAAGCAGAAGACGGCATACGAGAT	CCAATCAGG	GTCTCGTGGGCTCGG	CAAGCAGAAGACGGCATACGAGATCCAATCAGGGTCTCGTGGGCTCGG	9nt
P7_index_9nt_PlateA_C6	CAAGCAGAAGACGGCATACGAGAT	CGAGGTCCG	GTCTCGTGGGCTCGG	CAAGCAGAAGACGGCATACGAGATCGAGGTCCGGTCTCGTGGGCTCGG	9nt
P7_index_9nt_PlateA_C7	CAAGCAGAAGACGGCATACGAGAT	AATTCATTC	GTCTCGTGGGCTCGG	CAAGCAGAAGACGGCATACGAGATAATTCATTCGTCTCGTGGGCTCGG	9nt
P7_index_9nt_PlateA_C8	CAAGCAGAAGACGGCATACGAGAT	TACTCCAGC	GTCTCGTGGGCTCGG	CAAGCAGAAGACGGCATACGAGATTACTCCAGCGTCTCGTGGGCTCGG	9nt
P7_index_9nt_PlateA_C9	CAAGCAGAAGACGGCATACGAGAT	ACGGTTGAC	GTCTCGTGGGCTCGG	CAAGCAGAAGACGGCATACGAGATACGGTTGACGTCTCGTGGGCTCGG	9nt
P7_index_9nt_PlateA_C10	CAAGCAGAAGACGGCATACGAGAT	TTATCCATA	GTCTCGTGGGCTCGG	CAAGCAGAAGACGGCATACGAGATTTATCCATAGTCTCGTGGGCTCGG	9nt
P7_index_9nt_PlateA_C11	CAAGCAGAAGACGGCATACGAGAT	TCAGGTTCA	GTCTCGTGGGCTCGG	CAAGCAGAAGACGGCATACGAGATTCAGGTTCAGTCTCGTGGGCTCGG	9nt
P7_index_9nt_PlateA_C12	CAAGCAGAAGACGGCATACGAGAT	AACTTCTAA	GTCTCGTGGGCTCGG	CAAGCAGAAGACGGCATACGAGATAACTTCTAAGTCTCGTGGGCTCGG	9nt
P7_index_9nt_PlateA_D1	CAAGCAGAAGACGGCATACGAGAT	GGTTGCGTT	GTCTCGTGGGCTCGG	CAAGCAGAAGACGGCATACGAGATGGTTGCGTTGTCTCGTGGGCTCGG	9nt
P7_index_9nt_PlateA_D2	CAAGCAGAAGACGGCATACGAGAT	GCAGAACGT	GTCTCGTGGGCTCGG	CAAGCAGAAGACGGCATACGAGATGCAGAACGTGTCTCGTGGGCTCGG	9nt
P7_index_9nt_PlateA_D3	CAAGCAGAAGACGGCATACGAGAT	TACTTGACT	GTCTCGTGGGCTCGG	CAAGCAGAAGACGGCATACGAGATTACTTGACTGTCTCGTGGGCTCGG	9nt
P7_index_9nt_PlateA_D4	CAAGCAGAAGACGGCATACGAGAT	TTGAATCTG	GTCTCGTGGGCTCGG	CAAGCAGAAGACGGCATACGAGATTTGAATCTGGTCTCGTGGGCTCGG	9nt
P7_index_9nt_PlateA_D5	CAAGCAGAAGACGGCATACGAGAT	GTACCAAGG	GTCTCGTGGGCTCGG	CAAGCAGAAGACGGCATACGAGATGTACCAAGGGTCTCGTGGGCTCGG	9nt
P7_index_9nt_PlateA_D6	CAAGCAGAAGACGGCATACGAGAT	CGCCAACCG	GTCTCGTGGGCTCGG	CAAGCAGAAGACGGCATACGAGATCGCCAACCGGTCTCGTGGGCTCGG	9nt
P7_index_9nt_PlateA_D7	CAAGCAGAAGACGGCATACGAGAT	GGACTAGTC	GTCTCGTGGGCTCGG	CAAGCAGAAGACGGCATACGAGATGGACTAGTCGTCTCGTGGGCTCGG	9nt
P7_index_9nt_PlateA_D8	CAAGCAGAAGACGGCATACGAGAT	TTGGAGTCC	GTCTCGTGGGCTCGG	CAAGCAGAAGACGGCATACGAGATTTGGAGTCCGTCTCGTGGGCTCGG	9nt
P7_index_9nt_PlateA_D9	CAAGCAGAAGACGGCATACGAGAT	ATCAAGGAC	GTCTCGTGGGCTCGG	CAAGCAGAAGACGGCATACGAGATATCAAGGACGTCTCGTGGGCTCGG	9nt
P7_index_9nt_PlateA_D10	CAAGCAGAAGACGGCATACGAGAT	CCGAGAGGA	GTCTCGTGGGCTCGG	CAAGCAGAAGACGGCATACGAGATCCGAGAGGAGTCTCGTGGGCTCGG	9nt
P7_index_9nt_PlateA_D11	CAAGCAGAAGACGGCATACGAGAT	CAGACCTCA	GTCTCGTGGGCTCGG	CAAGCAGAAGACGGCATACGAGATCAGACCTCAGTCTCGTGGGCTCGG	9nt
P7_index_9nt_PlateA_D12	CAAGCAGAAGACGGCATACGAGAT	GAACTATAA	GTCTCGTGGGCTCGG	CAAGCAGAAGACGGCATACGAGATGAACTATAAGTCTCGTGGGCTCGG	9nt
P7_index_9nt_PlateA_E1	CAAGCAGAAGACGGCATACGAGAT	CCTCAAGTT	GTCTCGTGGGCTCGG	CAAGCAGAAGACGGCATACGAGATCCTCAAGTTGTCTCGTGGGCTCGG	9nt
P7_index_9nt_PlateA_E2	CAAGCAGAAGACGGCATACGAGAT	ACCGGTAGT	GTCTCGTGGGCTCGG	CAAGCAGAAGACGGCATACGAGATACCGGTAGTGTCTCGTGGGCTCGG	9nt
P7_index_9nt_PlateA_E3	CAAGCAGAAGACGGCATACGAGAT	GATTGAACT	GTCTCGTGGGCTCGG	CAAGCAGAAGACGGCATACGAGATGATTGAACTGTCTCGTGGGCTCGG	9nt
P7_index_9nt_PlateA_E4	CAAGCAGAAGACGGCATACGAGAT	TCGCGACTG	GTCTCGTGGGCTCGG	CAAGCAGAAGACGGCATACGAGATTCGCGACTGGTCTCGTGGGCTCGG	9nt
P7_index_9nt_PlateA_E5	CAAGCAGAAGACGGCATACGAGAT	CCGCGGTCG	GTCTCGTGGGCTCGG	CAAGCAGAAGACGGCATACGAGATCCGCGGTCGGTCTCGTGGGCTCGG	9nt
P7_index_9nt_PlateA_E6	CAAGCAGAAGACGGCATACGAGAT	CTTACTGAG	GTCTCGTGGGCTCGG	CAAGCAGAAGACGGCATACGAGATCTTACTGAGGTCTCGTGGGCTCGG	9nt
P7_index_9nt_PlateA_E7	CAAGCAGAAGACGGCATACGAGAT	ATTGCGCTC	GTCTCGTGGGCTCGG	CAAGCAGAAGACGGCATACGAGATATTGCGCTCGTCTCGTGGGCTCGG	9nt
P7_index_9nt_PlateA_E8	CAAGCAGAAGACGGCATACGAGAT	TACGGATCC	GTCTCGTGGGCTCGG	CAAGCAGAAGACGGCATACGAGATTACGGATCCGTCTCGTGGGCTCGG	9nt
P7_index_9nt_PlateA_E9	CAAGCAGAAGACGGCATACGAGAT	GTCCTCGAC	GTCTCGTGGGCTCGG	CAAGCAGAAGACGGCATACGAGATGTCCTCGACGTCTCGTGGGCTCGG	9nt
P7_index_9nt_PlateA_E10	CAAGCAGAAGACGGCATACGAGAT	GGCAGGCGA	GTCTCGTGGGCTCGG	CAAGCAGAAGACGGCATACGAGATGGCAGGCGAGTCTCGTGGGCTCGG	9nt
P7_index_9nt_PlateA_E11	CAAGCAGAAGACGGCATACGAGAT	GCCGACTCA	GTCTCGTGGGCTCGG	CAAGCAGAAGACGGCATACGAGATGCCGACTCAGTCTCGTGGGCTCGG	9nt
P7_index_9nt_PlateA_E12	CAAGCAGAAGACGGCATACGAGAT	GACGGAGAA	GTCTCGTGGGCTCGG	CAAGCAGAAGACGGCATACGAGATGACGGAGAAGTCTCGTGGGCTCGG	9nt
P7_index_9nt_PlateA_F1	CAAGCAGAAGACGGCATACGAGAT	ATGGTTCTT	GTCTCGTGGGCTCGG	CAAGCAGAAGACGGCATACGAGATATGGTTCTTGTCTCGTGGGCTCGG	9nt
P7_index_9nt_PlateA_F2	CAAGCAGAAGACGGCATACGAGAT	GGAGCCAGT	GTCTCGTGGGCTCGG	CAAGCAGAAGACGGCATACGAGATGGAGCCAGTGTCTCGTGGGCTCGG	9nt
P7_index_9nt_PlateA_F3	CAAGCAGAAGACGGCATACGAGAT	CTGGAGCAT	GTCTCGTGGGCTCGG	CAAGCAGAAGACGGCATACGAGATCTGGAGCATGTCTCGTGGGCTCGG	9nt
P7_index_9nt_PlateA_F4	CAAGCAGAAGACGGCATACGAGAT	TGGAGATGG	GTCTCGTGGGCTCGG	CAAGCAGAAGACGGCATACGAGATTGGAGATGGGTCTCGTGGGCTCGG	9nt
P7_index_9nt_PlateA_F5	CAAGCAGAAGACGGCATACGAGAT	ACTTAATCG	GTCTCGTGGGCTCGG	CAAGCAGAAGACGGCATACGAGATACTTAATCGGTCTCGTGGGCTCGG	9nt
P7_index_9nt_PlateA_F6	CAAGCAGAAGACGGCATACGAGAT	ATACCGGAG	GTCTCGTGGGCTCGG	CAAGCAGAAGACGGCATACGAGATATACCGGAGGTCTCGTGGGCTCGG	9nt
P7_index_9nt_PlateA_F7	CAAGCAGAAGACGGCATACGAGAT	GAAGCGATC	GTCTCGTGGGCTCGG	CAAGCAGAAGACGGCATACGAGATGAAGCGATCGTCTCGTGGGCTCGG	9nt
P7_index_9nt_PlateA_F8	CAAGCAGAAGACGGCATACGAGAT	CCAACCGCC	GTCTCGTGGGCTCGG	CAAGCAGAAGACGGCATACGAGATCCAACCGCCGTCTCGTGGGCTCGG	9nt
P7_index_9nt_PlateA_F9	CAAGCAGAAGACGGCATACGAGAT	TTAGCCGAC	GTCTCGTGGGCTCGG	CAAGCAGAAGACGGCATACGAGATTTAGCCGACGTCTCGTGGGCTCGG	9nt
P7_index_9nt_PlateA_F10	CAAGCAGAAGACGGCATACGAGAT	GCGGCGCGA	GTCTCGTGGGCTCGG	CAAGCAGAAGACGGCATACGAGATGCGGCGCGAGTCTCGTGGGCTCGG	9nt
P7_index_9nt_PlateA_F11	CAAGCAGAAGACGGCATACGAGAT	AGTCTCGCA	GTCTCGTGGGCTCGG	CAAGCAGAAGACGGCATACGAGATAGTCTCGCAGTCTCGTGGGCTCGG	9nt
P7_index_9nt_PlateA_F12	CAAGCAGAAGACGGCATACGAGAT	GCAGTTCAA	GTCTCGTGGGCTCGG	CAAGCAGAAGACGGCATACGAGATGCAGTTCAAGTCTCGTGGGCTCGG	9nt
P7_index_9nt_PlateA_G1	CAAGCAGAAGACGGCATACGAGAT	CTCAGTCTT	GTCTCGTGGGCTCGG	CAAGCAGAAGACGGCATACGAGATCTCAGTCTTGTCTCGTGGGCTCGG	9nt
P7_index_9nt_PlateA_G2	CAAGCAGAAGACGGCATACGAGAT	TAACGAAGT	GTCTCGTGGGCTCGG	CAAGCAGAAGACGGCATACGAGATTAACGAAGTGTCTCGTGGGCTCGG	9nt
P7_index_9nt_PlateA_G3	CAAGCAGAAGACGGCATACGAGAT	GATCAGCAT	GTCTCGTGGGCTCGG	CAAGCAGAAGACGGCATACGAGATGATCAGCATGTCTCGTGGGCTCGG	9nt
P7_index_9nt_PlateA_G4	CAAGCAGAAGACGGCATACGAGAT	CTCCGGCGG	GTCTCGTGGGCTCGG	CAAGCAGAAGACGGCATACGAGATCTCCGGCGGGTCTCGTGGGCTCGG	9nt
P7_index_9nt_PlateA_G5	CAAGCAGAAGACGGCATACGAGAT	ACCGAGGCG	GTCTCGTGGGCTCGG	CAAGCAGAAGACGGCATACGAGATACCGAGGCGGTCTCGTGGGCTCGG	9nt
P7_index_9nt_PlateA_G6	CAAGCAGAAGACGGCATACGAGAT	AACCTAGAG	GTCTCGTGGGCTCGG	CAAGCAGAAGACGGCATACGAGATAACCTAGAGGTCTCGTGGGCTCGG	9nt
P7_index_9nt_PlateA_G7	CAAGCAGAAGACGGCATACGAGAT	GTTCGCATC	GTCTCGTGGGCTCGG	CAAGCAGAAGACGGCATACGAGATGTTCGCATCGTCTCGTGGGCTCGG	9nt
P7_index_9nt_PlateA_G8	CAAGCAGAAGACGGCATACGAGAT	AAGTCTACC	GTCTCGTGGGCTCGG	CAAGCAGAAGACGGCATACGAGATAAGTCTACCGTCTCGTGGGCTCGG	9nt
P7_index_9nt_PlateA_G9	CAAGCAGAAGACGGCATACGAGAT	GTAATTAAC	GTCTCGTGGGCTCGG	CAAGCAGAAGACGGCATACGAGATGTAATTAACGTCTCGTGGGCTCGG	9nt
P7_index_9nt_PlateA_G10	CAAGCAGAAGACGGCATACGAGAT	GATATCCGA	GTCTCGTGGGCTCGG	CAAGCAGAAGACGGCATACGAGATGATATCCGAGTCTCGTGGGCTCGG	9nt
P7_index_9nt_PlateA_G11	CAAGCAGAAGACGGCATACGAGAT	GATGGTCCA	GTCTCGTGGGCTCGG	CAAGCAGAAGACGGCATACGAGATGATGGTCCAGTCTCGTGGGCTCGG	9nt
P7_index_9nt_PlateA_G12	CAAGCAGAAGACGGCATACGAGAT	ATCCTTCAA	GTCTCGTGGGCTCGG	CAAGCAGAAGACGGCATACGAGATATCCTTCAAGTCTCGTGGGCTCGG	9nt
P7_index_9nt_PlateA_H1	CAAGCAGAAGACGGCATACGAGAT	TTCCAACTT	GTCTCGTGGGCTCGG	CAAGCAGAAGACGGCATACGAGATTTCCAACTTGTCTCGTGGGCTCGG	9nt
P7_index_9nt_PlateA_H2	CAAGCAGAAGACGGCATACGAGAT	CTTCGTTCT	GTCTCGTGGGCTCGG	CAAGCAGAAGACGGCATACGAGATCTTCGTTCTGTCTCGTGGGCTCGG	9nt
P7_index_9nt_PlateA_H3	CAAGCAGAAGACGGCATACGAGAT	TCGAACCAT	GTCTCGTGGGCTCGG	CAAGCAGAAGACGGCATACGAGATTCGAACCATGTCTCGTGGGCTCGG	9nt
P7_index_9nt_PlateA_H4	CAAGCAGAAGACGGCATACGAGAT	GAAGGCCGG	GTCTCGTGGGCTCGG	CAAGCAGAAGACGGCATACGAGATGAAGGCCGGGTCTCGTGGGCTCGG	9nt
P7_index_9nt_PlateA_H5	CAAGCAGAAGACGGCATACGAGAT	AACTGCGCG	GTCTCGTGGGCTCGG	CAAGCAGAAGACGGCATACGAGATAACTGCGCGGTCTCGTGGGCTCGG	9nt
P7_index_9nt_PlateA_H6	CAAGCAGAAGACGGCATACGAGAT	GCTTGGAAG	GTCTCGTGGGCTCGG	CAAGCAGAAGACGGCATACGAGATGCTTGGAAGGTCTCGTGGGCTCGG	9nt
P7_index_9nt_PlateA_H7	CAAGCAGAAGACGGCATACGAGAT	CGCAGTTGC	GTCTCGTGGGCTCGG	CAAGCAGAAGACGGCATACGAGATCGCAGTTGCGTCTCGTGGGCTCGG	9nt
P7_index_9nt_PlateA_H8	CAAGCAGAAGACGGCATACGAGAT	GCGATGACC	GTCTCGTGGGCTCGG	CAAGCAGAAGACGGCATACGAGATGCGATGACCGTCTCGTGGGCTCGG	9nt
P7_index_9nt_PlateA_H9	CAAGCAGAAGACGGCATACGAGAT	CTTCCATTA	GTCTCGTGGGCTCGG	CAAGCAGAAGACGGCATACGAGATCTTCCATTAGTCTCGTGGGCTCGG	9nt
P7_index_9nt_PlateA_H10	CAAGCAGAAGACGGCATACGAGAT	CGTCATAGA	GTCTCGTGGGCTCGG	CAAGCAGAAGACGGCATACGAGATCGTCATAGAGTCTCGTGGGCTCGG	9nt
P7_index_9nt_PlateA_H11	CAAGCAGAAGACGGCATACGAGAT	CATTAACCA	GTCTCGTGGGCTCGG	CAAGCAGAAGACGGCATACGAGATCATTAACCAGTCTCGTGGGCTCGG	9nt
P7_index_9nt_PlateA_H12	CAAGCAGAAGACGGCATACGAGAT	CGAGACCAA	GTCTCGTGGGCTCGG	CAAGCAGAAGACGGCATACGAGATCGAGACCAAGTCTCGTGGGCTCGG	9nt
P7_index_9nt_PlateB_A1	CAAGCAGAAGACGGCATACGAGAT	TCCATGGTT	GTCTCGTGGGCTCGG	CAAGCAGAAGACGGCATACGAGATTCCATGGTTGTCTCGTGGGCTCGG	9nt
P7_index_9nt_PlateB_A2	CAAGCAGAAGACGGCATACGAGAT	AATACTCTT	GTCTCGTGGGCTCGG	CAAGCAGAAGACGGCATACGAGATAATACTCTTGTCTCGTGGGCTCGG	9nt
P7_index_9nt_PlateB_A3	CAAGCAGAAGACGGCATACGAGAT	ATCATTACT	GTCTCGTGGGCTCGG	CAAGCAGAAGACGGCATACGAGATATCATTACTGTCTCGTGGGCTCGG	9nt
P7_index_9nt_PlateB_A4	CAAGCAGAAGACGGCATACGAGAT	GTTAGGTTG	GTCTCGTGGGCTCGG	CAAGCAGAAGACGGCATACGAGATGTTAGGTTGGTCTCGTGGGCTCGG	9nt
P7_index_9nt_PlateB_A5	CAAGCAGAAGACGGCATACGAGAT	AGCTGACGG	GTCTCGTGGGCTCGG	CAAGCAGAAGACGGCATACGAGATAGCTGACGGGTCTCGTGGGCTCGG	9nt
P7_index_9nt_PlateB_A6	CAAGCAGAAGACGGCATACGAGAT	GGCTCTACG	GTCTCGTGGGCTCGG	CAAGCAGAAGACGGCATACGAGATGGCTCTACGGTCTCGTGGGCTCGG	9nt
P7_index_9nt_PlateB_A7	CAAGCAGAAGACGGCATACGAGAT	CTCTCCAAG	GTCTCGTGGGCTCGG	CAAGCAGAAGACGGCATACGAGATCTCTCCAAGGTCTCGTGGGCTCGG	9nt
P7_index_9nt_PlateB_A8	CAAGCAGAAGACGGCATACGAGAT	TTGCCTGGC	GTCTCGTGGGCTCGG	CAAGCAGAAGACGGCATACGAGATTTGCCTGGCGTCTCGTGGGCTCGG	9nt
P7_index_9nt_PlateB_A9	CAAGCAGAAGACGGCATACGAGAT	TGATTCGCC	GTCTCGTGGGCTCGG	CAAGCAGAAGACGGCATACGAGATTGATTCGCCGTCTCGTGGGCTCGG	9nt
P7_index_9nt_PlateB_A10	CAAGCAGAAGACGGCATACGAGAT	AATGGCGAC	GTCTCGTGGGCTCGG	CAAGCAGAAGACGGCATACGAGATAATGGCGACGTCTCGTGGGCTCGG	9nt
P7_index_9nt_PlateB_A11	CAAGCAGAAGACGGCATACGAGAT	ACTCTAATA	GTCTCGTGGGCTCGG	CAAGCAGAAGACGGCATACGAGATACTCTAATAGTCTCGTGGGCTCGG	9nt
P7_index_9nt_PlateB_A12	CAAGCAGAAGACGGCATACGAGAT	TTGGCTCCA	GTCTCGTGGGCTCGG	CAAGCAGAAGACGGCATACGAGATTTGGCTCCAGTCTCGTGGGCTCGG	9nt
P7_index_9nt_PlateB_B1	CAAGCAGAAGACGGCATACGAGAT	TTGGCGGTT	GTCTCGTGGGCTCGG	CAAGCAGAAGACGGCATACGAGATTTGGCGGTTGTCTCGTGGGCTCGG	9nt
P7_index_9nt_PlateB_B2	CAAGCAGAAGACGGCATACGAGAT	TGCGTTATT	GTCTCGTGGGCTCGG	CAAGCAGAAGACGGCATACGAGATTGCGTTATTGTCTCGTGGGCTCGG	9nt
P7_index_9nt_PlateB_B3	CAAGCAGAAGACGGCATACGAGAT	AGGAAGTAT	GTCTCGTGGGCTCGG	CAAGCAGAAGACGGCATACGAGATAGGAAGTATGTCTCGTGGGCTCGG	9nt
P7_index_9nt_PlateB_B4	CAAGCAGAAGACGGCATACGAGAT	CTCGCGTTG	GTCTCGTGGGCTCGG	CAAGCAGAAGACGGCATACGAGATCTCGCGTTGGTCTCGTGGGCTCGG	9nt
P7_index_9nt_PlateB_B5	CAAGCAGAAGACGGCATACGAGAT	TAGTAACGG	GTCTCGTGGGCTCGG	CAAGCAGAAGACGGCATACGAGATTAGTAACGGGTCTCGTGGGCTCGG	9nt
P7_index_9nt_PlateB_B6	CAAGCAGAAGACGGCATACGAGAT	AGATAGACG	GTCTCGTGGGCTCGG	CAAGCAGAAGACGGCATACGAGATAGATAGACGGTCTCGTGGGCTCGG	9nt
P7_index_9nt_PlateB_B7	CAAGCAGAAGACGGCATACGAGAT	GCTCAGTTC	GTCTCGTGGGCTCGG	CAAGCAGAAGACGGCATACGAGATGCTCAGTTCGTCTCGTGGGCTCGG	9nt
P7_index_9nt_PlateB_B8	CAAGCAGAAGACGGCATACGAGAT	TTAATAGGC	GTCTCGTGGGCTCGG	CAAGCAGAAGACGGCATACGAGATTTAATAGGCGTCTCGTGGGCTCGG	9nt
P7_index_9nt_PlateB_B9	CAAGCAGAAGACGGCATACGAGAT	ATACGCGCC	GTCTCGTGGGCTCGG	CAAGCAGAAGACGGCATACGAGATATACGCGCCGTCTCGTGGGCTCGG	9nt
P7_index_9nt_PlateB_B10	CAAGCAGAAGACGGCATACGAGAT	AGTACTAAC	GTCTCGTGGGCTCGG	CAAGCAGAAGACGGCATACGAGATAGTACTAACGTCTCGTGGGCTCGG	9nt
P7_index_9nt_PlateB_B11	CAAGCAGAAGACGGCATACGAGAT	GTTCGAGGA	GTCTCGTGGGCTCGG	CAAGCAGAAGACGGCATACGAGATGTTCGAGGAGTCTCGTGGGCTCGG	9nt
P7_index_9nt_PlateB_B12	CAAGCAGAAGACGGCATACGAGAT	GGAACTCCA	GTCTCGTGGGCTCGG	CAAGCAGAAGACGGCATACGAGATGGAACTCCAGTCTCGTGGGCTCGG	9nt
P7_index_9nt_PlateB_C1	CAAGCAGAAGACGGCATACGAGAT	CAACCGGTT	GTCTCGTGGGCTCGG	CAAGCAGAAGACGGCATACGAGATCAACCGGTTGTCTCGTGGGCTCGG	9nt
P7_index_9nt_PlateB_C2	CAAGCAGAAGACGGCATACGAGAT	TGAAGGATT	GTCTCGTGGGCTCGG	CAAGCAGAAGACGGCATACGAGATTGAAGGATTGTCTCGTGGGCTCGG	9nt
P7_index_9nt_PlateB_C3	CAAGCAGAAGACGGCATACGAGAT	CAGCTCTAT	GTCTCGTGGGCTCGG	CAAGCAGAAGACGGCATACGAGATCAGCTCTATGTCTCGTGGGCTCGG	9nt
P7_index_9nt_PlateB_C4	CAAGCAGAAGACGGCATACGAGAT	TGCGACCTG	GTCTCGTGGGCTCGG	CAAGCAGAAGACGGCATACGAGATTGCGACCTGGTCTCGTGGGCTCGG	9nt
P7_index_9nt_PlateB_C5	CAAGCAGAAGACGGCATACGAGAT	GAATTGAGG	GTCTCGTGGGCTCGG	CAAGCAGAAGACGGCATACGAGATGAATTGAGGGTCTCGTGGGCTCGG	9nt
P7_index_9nt_PlateB_C6	CAAGCAGAAGACGGCATACGAGAT	CTATAGTAG	GTCTCGTGGGCTCGG	CAAGCAGAAGACGGCATACGAGATCTATAGTAGGTCTCGTGGGCTCGG	9nt
P7_index_9nt_PlateB_C7	CAAGCAGAAGACGGCATACGAGAT	CCGTCCTTC	GTCTCGTGGGCTCGG	CAAGCAGAAGACGGCATACGAGATCCGTCCTTCGTCTCGTGGGCTCGG	9nt
P7_index_9nt_PlateB_C8	CAAGCAGAAGACGGCATACGAGAT	GAATGAGGC	GTCTCGTGGGCTCGG	CAAGCAGAAGACGGCATACGAGATGAATGAGGCGTCTCGTGGGCTCGG	9nt
P7_index_9nt_PlateB_C9	CAAGCAGAAGACGGCATACGAGAT	TAAGTTACC	GTCTCGTGGGCTCGG	CAAGCAGAAGACGGCATACGAGATTAAGTTACCGTCTCGTGGGCTCGG	9nt
P7_index_9nt_PlateB_C10	CAAGCAGAAGACGGCATACGAGAT	CGATGCAAC	GTCTCGTGGGCTCGG	CAAGCAGAAGACGGCATACGAGATCGATGCAACGTCTCGTGGGCTCGG	9nt
P7_index_9nt_PlateB_C11	CAAGCAGAAGACGGCATACGAGAT	CAAGAAGGA	GTCTCGTGGGCTCGG	CAAGCAGAAGACGGCATACGAGATCAAGAAGGAGTCTCGTGGGCTCGG	9nt
P7_index_9nt_PlateB_C12	CAAGCAGAAGACGGCATACGAGAT	GAGCTGCCA	GTCTCGTGGGCTCGG	CAAGCAGAAGACGGCATACGAGATGAGCTGCCAGTCTCGTGGGCTCGG	9nt
P7_index_9nt_PlateB_D1	CAAGCAGAAGACGGCATACGAGAT	ATCTTCGTT	GTCTCGTGGGCTCGG	CAAGCAGAAGACGGCATACGAGATATCTTCGTTGTCTCGTGGGCTCGG	9nt
P7_index_9nt_PlateB_D2	CAAGCAGAAGACGGCATACGAGAT	TGCGAAGGT	GTCTCGTGGGCTCGG	CAAGCAGAAGACGGCATACGAGATTGCGAAGGTGTCTCGTGGGCTCGG	9nt
P7_index_9nt_PlateB_D3	CAAGCAGAAGACGGCATACGAGAT	TGGTTATAT	GTCTCGTGGGCTCGG	CAAGCAGAAGACGGCATACGAGATTGGTTATATGTCTCGTGGGCTCGG	9nt
P7_index_9nt_PlateB_D4	CAAGCAGAAGACGGCATACGAGAT	TAATATATG	GTCTCGTGGGCTCGG	CAAGCAGAAGACGGCATACGAGATTAATATATGGTCTCGTGGGCTCGG	9nt
P7_index_9nt_PlateB_D5	CAAGCAGAAGACGGCATACGAGAT	TCGGCAAGG	GTCTCGTGGGCTCGG	CAAGCAGAAGACGGCATACGAGATTCGGCAAGGGTCTCGTGGGCTCGG	9nt
P7_index_9nt_PlateB_D6	CAAGCAGAAGACGGCATACGAGAT	GTTGCATAG	GTCTCGTGGGCTCGG	CAAGCAGAAGACGGCATACGAGATGTTGCATAGGTCTCGTGGGCTCGG	9nt
P7_index_9nt_PlateB_D7	CAAGCAGAAGACGGCATACGAGAT	CCAATTCTC	GTCTCGTGGGCTCGG	CAAGCAGAAGACGGCATACGAGATCCAATTCTCGTCTCGTGGGCTCGG	9nt
P7_index_9nt_PlateB_D8	CAAGCAGAAGACGGCATACGAGAT	TCAACTAGC	GTCTCGTGGGCTCGG	CAAGCAGAAGACGGCATACGAGATTCAACTAGCGTCTCGTGGGCTCGG	9nt
P7_index_9nt_PlateB_D9	CAAGCAGAAGACGGCATACGAGAT	GGTCTTACC	GTCTCGTGGGCTCGG	CAAGCAGAAGACGGCATACGAGATGGTCTTACCGTCTCGTGGGCTCGG	9nt
P7_index_9nt_PlateB_D10	CAAGCAGAAGACGGCATACGAGAT	GTAGAGTTA	GTCTCGTGGGCTCGG	CAAGCAGAAGACGGCATACGAGATGTAGAGTTAGTCTCGTGGGCTCGG	9nt
P7_index_9nt_PlateB_D11	CAAGCAGAAGACGGCATACGAGAT	TTCCGTAGA	GTCTCGTGGGCTCGG	CAAGCAGAAGACGGCATACGAGATTTCCGTAGAGTCTCGTGGGCTCGG	9nt
P7_index_9nt_PlateB_D12	CAAGCAGAAGACGGCATACGAGAT	ACCTGGCCA	GTCTCGTGGGCTCGG	CAAGCAGAAGACGGCATACGAGATACCTGGCCAGTCTCGTGGGCTCGG	9nt
P7_index_9nt_PlateB_E1	CAAGCAGAAGACGGCATACGAGAT	CATATCGTT	GTCTCGTGGGCTCGG	CAAGCAGAAGACGGCATACGAGATCATATCGTTGTCTCGTGGGCTCGG	9nt
P7_index_9nt_PlateB_E2	CAAGCAGAAGACGGCATACGAGAT	CCAACGCGT	GTCTCGTGGGCTCGG	CAAGCAGAAGACGGCATACGAGATCCAACGCGTGTCTCGTGGGCTCGG	9nt
P7_index_9nt_PlateB_E3	CAAGCAGAAGACGGCATACGAGAT	GTAAGGCAT	GTCTCGTGGGCTCGG	CAAGCAGAAGACGGCATACGAGATGTAAGGCATGTCTCGTGGGCTCGG	9nt
P7_index_9nt_PlateB_E4	CAAGCAGAAGACGGCATACGAGAT	ATTGGTTGG	GTCTCGTGGGCTCGG	CAAGCAGAAGACGGCATACGAGATATTGGTTGGGTCTCGTGGGCTCGG	9nt
P7_index_9nt_PlateB_E5	CAAGCAGAAGACGGCATACGAGAT	TATCTCTCG	GTCTCGTGGGCTCGG	CAAGCAGAAGACGGCATACGAGATTATCTCTCGGTCTCGTGGGCTCGG	9nt
P7_index_9nt_PlateB_E6	CAAGCAGAAGACGGCATACGAGAT	TAGCATGAG	GTCTCGTGGGCTCGG	CAAGCAGAAGACGGCATACGAGATTAGCATGAGGTCTCGTGGGCTCGG	9nt
P7_index_9nt_PlateB_E7	CAAGCAGAAGACGGCATACGAGAT	CAGCAACTC	GTCTCGTGGGCTCGG	CAAGCAGAAGACGGCATACGAGATCAGCAACTCGTCTCGTGGGCTCGG	9nt
P7_index_9nt_PlateB_E8	CAAGCAGAAGACGGCATACGAGAT	GCCTATAGC	GTCTCGTGGGCTCGG	CAAGCAGAAGACGGCATACGAGATGCCTATAGCGTCTCGTGGGCTCGG	9nt
P7_index_9nt_PlateB_E9	CAAGCAGAAGACGGCATACGAGAT	GGAGGAACC	GTCTCGTGGGCTCGG	CAAGCAGAAGACGGCATACGAGATGGAGGAACCGTCTCGTGGGCTCGG	9nt
P7_index_9nt_PlateB_E10	CAAGCAGAAGACGGCATACGAGAT	CAATACTTA	GTCTCGTGGGCTCGG	CAAGCAGAAGACGGCATACGAGATCAATACTTAGTCTCGTGGGCTCGG	9nt
P7_index_9nt_PlateB_E11	CAAGCAGAAGACGGCATACGAGAT	AAGGATAGA	GTCTCGTGGGCTCGG	CAAGCAGAAGACGGCATACGAGATAAGGATAGAGTCTCGTGGGCTCGG	9nt
P7_index_9nt_PlateB_E12	CAAGCAGAAGACGGCATACGAGAT	AGTAGATAA	GTCTCGTGGGCTCGG	CAAGCAGAAGACGGCATACGAGATAGTAGATAAGTCTCGTGGGCTCGG	9nt
P7_index_9nt_PlateB_F1	CAAGCAGAAGACGGCATACGAGAT	TACGGCGTT	GTCTCGTGGGCTCGG	CAAGCAGAAGACGGCATACGAGATTACGGCGTTGTCTCGTGGGCTCGG	9nt
P7_index_9nt_PlateB_F2	CAAGCAGAAGACGGCATACGAGAT	CTCGACGCT	GTCTCGTGGGCTCGG	CAAGCAGAAGACGGCATACGAGATCTCGACGCTGTCTCGTGGGCTCGG	9nt
P7_index_9nt_PlateB_F3	CAAGCAGAAGACGGCATACGAGAT	GAGTATAAT	GTCTCGTGGGCTCGG	CAAGCAGAAGACGGCATACGAGATGAGTATAATGTCTCGTGGGCTCGG	9nt
P7_index_9nt_PlateB_F4	CAAGCAGAAGACGGCATACGAGAT	CGTCTATGG	GTCTCGTGGGCTCGG	CAAGCAGAAGACGGCATACGAGATCGTCTATGGGTCTCGTGGGCTCGG	9nt
P7_index_9nt_PlateB_F5	CAAGCAGAAGACGGCATACGAGAT	ATTACCTCG	GTCTCGTGGGCTCGG	CAAGCAGAAGACGGCATACGAGATATTACCTCGGTCTCGTGGGCTCGG	9nt
P7_index_9nt_PlateB_F6	CAAGCAGAAGACGGCATACGAGAT	GCCTCAGAG	GTCTCGTGGGCTCGG	CAAGCAGAAGACGGCATACGAGATGCCTCAGAGGTCTCGTGGGCTCGG	9nt
P7_index_9nt_PlateB_F7	CAAGCAGAAGACGGCATACGAGAT	TCGCTATGC	GTCTCGTGGGCTCGG	CAAGCAGAAGACGGCATACGAGATTCGCTATGCGTCTCGTGGGCTCGG	9nt
P7_index_9nt_PlateB_F8	CAAGCAGAAGACGGCATACGAGAT	AACCAGAGC	GTCTCGTGGGCTCGG	CAAGCAGAAGACGGCATACGAGATAACCAGAGCGTCTCGTGGGCTCGG	9nt
P7_index_9nt_PlateB_F9	CAAGCAGAAGACGGCATACGAGAT	AACCGTTAC	GTCTCGTGGGCTCGG	CAAGCAGAAGACGGCATACGAGATAACCGTTACGTCTCGTGGGCTCGG	9nt
P7_index_9nt_PlateB_F10	CAAGCAGAAGACGGCATACGAGAT	GGTACGGTA	GTCTCGTGGGCTCGG	CAAGCAGAAGACGGCATACGAGATGGTACGGTAGTCTCGTGGGCTCGG	9nt
P7_index_9nt_PlateB_F11	CAAGCAGAAGACGGCATACGAGAT	TACCAGTCA	GTCTCGTGGGCTCGG	CAAGCAGAAGACGGCATACGAGATTACCAGTCAGTCTCGTGGGCTCGG	9nt
P7_index_9nt_PlateB_F12	CAAGCAGAAGACGGCATACGAGAT	TTCTACGAA	GTCTCGTGGGCTCGG	CAAGCAGAAGACGGCATACGAGATTTCTACGAAGTCTCGTGGGCTCGG	9nt
P7_index_9nt_PlateB_G1	CAAGCAGAAGACGGCATACGAGAT	TCATACGTT	GTCTCGTGGGCTCGG	CAAGCAGAAGACGGCATACGAGATTCATACGTTGTCTCGTGGGCTCGG	9nt
P7_index_9nt_PlateB_G2	CAAGCAGAAGACGGCATACGAGAT	GAGAACGCT	GTCTCGTGGGCTCGG	CAAGCAGAAGACGGCATACGAGATGAGAACGCTGTCTCGTGGGCTCGG	9nt
P7_index_9nt_PlateB_G3	CAAGCAGAAGACGGCATACGAGAT	CTTGGCAAT	GTCTCGTGGGCTCGG	CAAGCAGAAGACGGCATACGAGATCTTGGCAATGTCTCGTGGGCTCGG	9nt
P7_index_9nt_PlateB_G4	CAAGCAGAAGACGGCATACGAGAT	ATGCAATGG	GTCTCGTGGGCTCGG	CAAGCAGAAGACGGCATACGAGATATGCAATGGGTCTCGTGGGCTCGG	9nt
P7_index_9nt_PlateB_G5	CAAGCAGAAGACGGCATACGAGAT	GCCGGACCG	GTCTCGTGGGCTCGG	CAAGCAGAAGACGGCATACGAGATGCCGGACCGGTCTCGTGGGCTCGG	9nt
P7_index_9nt_PlateB_G6	CAAGCAGAAGACGGCATACGAGAT	TTCATGCAG	GTCTCGTGGGCTCGG	CAAGCAGAAGACGGCATACGAGATTTCATGCAGGTCTCGTGGGCTCGG	9nt
P7_index_9nt_PlateB_G7	CAAGCAGAAGACGGCATACGAGAT	CAGGCATGC	GTCTCGTGGGCTCGG	CAAGCAGAAGACGGCATACGAGATCAGGCATGCGTCTCGTGGGCTCGG	9nt
P7_index_9nt_PlateB_G8	CAAGCAGAAGACGGCATACGAGAT	ACTGCCAGC	GTCTCGTGGGCTCGG	CAAGCAGAAGACGGCATACGAGATACTGCCAGCGTCTCGTGGGCTCGG	9nt
P7_index_9nt_PlateB_G9	CAAGCAGAAGACGGCATACGAGAT	CGGCATTAC	GTCTCGTGGGCTCGG	CAAGCAGAAGACGGCATACGAGATCGGCATTACGTCTCGTGGGCTCGG	9nt
P7_index_9nt_PlateB_G10	CAAGCAGAAGACGGCATACGAGAT	CCAGGACTA	GTCTCGTGGGCTCGG	CAAGCAGAAGACGGCATACGAGATCCAGGACTAGTCTCGTGGGCTCGG	9nt
P7_index_9nt_PlateB_G11	CAAGCAGAAGACGGCATACGAGAT	CGTTGCTCA	GTCTCGTGGGCTCGG	CAAGCAGAAGACGGCATACGAGATCGTTGCTCAGTCTCGTGGGCTCGG	9nt
P7_index_9nt_PlateB_G12	CAAGCAGAAGACGGCATACGAGAT	CGCTCTCAA	GTCTCGTGGGCTCGG	CAAGCAGAAGACGGCATACGAGATCGCTCTCAAGTCTCGTGGGCTCGG	9nt
P7_index_9nt_PlateB_H1	CAAGCAGAAGACGGCATACGAGAT	TCTGGTCTT	GTCTCGTGGGCTCGG	CAAGCAGAAGACGGCATACGAGATTCTGGTCTTGTCTCGTGGGCTCGG	9nt
P7_index_9nt_PlateB_H2	CAAGCAGAAGACGGCATACGAGAT	TCTCTACCT	GTCTCGTGGGCTCGG	CAAGCAGAAGACGGCATACGAGATTCTCTACCTGTCTCGTGGGCTCGG	9nt
P7_index_9nt_PlateB_H3	CAAGCAGAAGACGGCATACGAGAT	AGGCGCAAT	GTCTCGTGGGCTCGG	CAAGCAGAAGACGGCATACGAGATAGGCGCAATGTCTCGTGGGCTCGG	9nt
P7_index_9nt_PlateB_H4	CAAGCAGAAGACGGCATACGAGAT	CCTAGTCGG	GTCTCGTGGGCTCGG	CAAGCAGAAGACGGCATACGAGATCCTAGTCGGGTCTCGTGGGCTCGG	9nt
P7_index_9nt_PlateB_H5	CAAGCAGAAGACGGCATACGAGAT	TATAGACCG	GTCTCGTGGGCTCGG	CAAGCAGAAGACGGCATACGAGATTATAGACCGGTCTCGTGGGCTCGG	9nt
P7_index_9nt_PlateB_H6	CAAGCAGAAGACGGCATACGAGAT	GCGTTCCAG	GTCTCGTGGGCTCGG	CAAGCAGAAGACGGCATACGAGATGCGTTCCAGGTCTCGTGGGCTCGG	9nt
P7_index_9nt_PlateB_H7	CAAGCAGAAGACGGCATACGAGAT	AGCGCTGGC	GTCTCGTGGGCTCGG	CAAGCAGAAGACGGCATACGAGATAGCGCTGGCGTCTCGTGGGCTCGG	9nt
P7_index_9nt_PlateB_H8	CAAGCAGAAGACGGCATACGAGAT	AGGATATCC	GTCTCGTGGGCTCGG	CAAGCAGAAGACGGCATACGAGATAGGATATCCGTCTCGTGGGCTCGG	9nt
P7_index_9nt_PlateB_H9	CAAGCAGAAGACGGCATACGAGAT	AGGTCGGAC	GTCTCGTGGGCTCGG	CAAGCAGAAGACGGCATACGAGATAGGTCGGACGTCTCGTGGGCTCGG	9nt
P7_index_9nt_PlateB_H10	CAAGCAGAAGACGGCATACGAGAT	ATAATGATA	GTCTCGTGGGCTCGG	CAAGCAGAAGACGGCATACGAGATATAATGATAGTCTCGTGGGCTCGG	9nt
P7_index_9nt_PlateB_H11	CAAGCAGAAGACGGCATACGAGAT	ACTATTCCA	GTCTCGTGGGCTCGG	CAAGCAGAAGACGGCATACGAGATACTATTCCAGTCTCGTGGGCTCGG	9nt
P7_index_9nt_PlateB_H12	CAAGCAGAAGACGGCATACGAGAT	ACGCAGCAA	GTCTCGTGGGCTCGG	CAAGCAGAAGACGGCATACGAGATACGCAGCAAGTCTCGTGGGCTCGG	9nt
